# Disentangling age-dependent DNA methylation: deterministic, stochastic, and nonlinear

**DOI:** 10.1101/2020.10.07.329987

**Authors:** O. Vershinina, M.G. Bacalini, A. Zaikin, C. Franceschi, M. Ivanchenko

## Abstract

DNA methylation variability arises due to concurrent genetic and environmental influences. Each of them is a mixture of regular and noisy sources, whose relative contribution has not been satisfactorily understood yet. We conduct a systematic assessment of the age-dependent methylation by the signal-to-noise ratio and identify a wealth of “deterministic” CpG probes (about 90%), whose methylation variability likely originates due to genetic and general environmental factors. The remaining 10% of “stochastic” CpG probes are arguably governed by the biological noise or incidental environmental factors. Investigating the mathematical functional relationship between methylation levels and variability, we find that in about 90% of the age-associated differentially methylated positions, the variability changes as the square of the methylation level, whereas in the most of the remaining cases the dependence is linear. Furthermore, we demonstrate that the methylation level itself in more than 15% cases varies nonlinearly with age (according to the power law), in contrast to the previously assumed linear changes. Our findings present ample evidence of the ubiquity of strong DNA methylation regulation, resulting in the individual age-dependent and nonlinear methylation trajectories, whose divergence explains the cross-sectional variability. It may also serve a basis for constructing novel nonlinear epigenetic clocks.
