## Supplementary File 2 for "Disentangling age-dependent DNA methylation: deterministic, stochastic, and nonlinear"

### Sheet: aVMPs males
Description	Ont	pvalue	padj	ID
BP	pattern specification process	2.41373e-23	4.14438e-20	GO:0007389
BP	regionalization	5.35282e-21	4.59539e-18	GO:0003002
BP	homophilic cell adhesion via plasma membrane adhesion molecules	1.18345e-16	6.77327e-14	GO:0007156
BP	cell fate commitment	2.99187e-16	1.28426e-13	GO:0045165
BP	central nervous system neuron differentiation	9.21484e-15	3.16438e-12	GO:0021953
CC	synaptic membrane	1.30186e-14	3.72549e-12	GO:0097060
BP	anterior/posterior pattern specification	2.02469e-14	4.96628e-12	GO:0009952
MF	ion gated channel activity	2.31444e-14	4.96737e-12	GO:0022839
MF	cation channel activity	3.81763e-14	7.28318e-12	GO:0005261
BP	G protein-coupled receptor signaling pathway, coupled to cyclic nucleotide second messenger	4.48108e-14	7.69402e-12	GO:0007187
MF	gated channel activity	5.62364e-14	8.778e-12	GO:0022836
BP	adenylate cyclase-modulating G protein-coupled receptor signaling pathway	1.07787e-13	1.50051e-11	GO:0007188
BP	cell-cell adhesion via plasma-membrane adhesion molecules	1.13609e-13	1.50051e-11	GO:0098742
MF	substrate-specific channel activity	1.51819e-13	1.86196e-11	GO:0022838
MF	passive transmembrane transporter activity	2.16721e-13	2.48073e-11	GO:0022803
MF	DNA-binding transcription activator activity, RNA polymerase II-specific	3.15828e-13	3.25423e-11	GO:0001228
MF	ion channel activity	3.22201e-13	3.25423e-11	GO:0005216
MF	channel activity	3.7073e-13	3.53636e-11	GO:0015267
BP	regulation of membrane potential	8.31129e-13	7.51078e-11	GO:0042391
BP	modulation of chemical synaptic transmission	8.98505e-13	7.71366e-11	GO:0050804
CC	cation channel complex	1.07899e-12	8.4545e-11	GO:0034703
BP	regulation of trans-synaptic signaling	1.08328e-12	8.4545e-11	GO:0099177
CC	ion channel complex	1.20369e-12	8.98582e-11	GO:0034702
MF	metal ion transmembrane transporter activity	1.33201e-12	9.52941e-11	GO:0046873
BP	forebrain development	1.65022e-12	1.13337e-10	GO:0030900
CC	postsynaptic membrane	2.30416e-12	1.52163e-10	GO:0045211
MF	receptor regulator activity	2.47751e-12	1.57551e-10	GO:0030545
BP	skeletal system development	2.90862e-12	1.78361e-10	GO:0001501
CC	intrinsic component of synaptic membrane	6.62401e-12	3.92187e-10	GO:0099240
CC	integral component of synaptic membrane	8.89589e-12	5.09141e-10	GO:0099699
BP	spinal cord development	9.41068e-12	5.2123e-10	GO:0021510
BP	embryonic organ morphogenesis	9.8897e-12	5.30644e-10	GO:0048562
MF	neurotransmitter receptor activity	1.70614e-11	8.8771e-10	GO:0030594
CC	transmembrane transporter complex	1.82712e-11	9.22697e-10	GO:1902495
BP	embryonic skeletal system development	1.98078e-11	9.71713e-10	GO:0048706
MF	voltage-gated cation channel activity	3.2842e-11	1.52389e-09	GO:0022843
MF	voltage-gated ion channel activity	3.37262e-11	1.52389e-09	GO:0005244
MF	voltage-gated channel activity	3.37262e-11	1.52389e-09	GO:0022832
CC	transporter complex	4.08608e-11	1.76753e-09	GO:1990351
BP	axon development	4.11772e-11	1.76753e-09	GO:0061564
MF	receptor ligand activity	8.72168e-11	3.65247e-09	GO:0048018
BP	embryonic organ development	9.95298e-11	4.06887e-09	GO:0048568
BP	axonogenesis	1.44258e-10	5.76024e-09	GO:0007409
CC	intrinsic component of postsynaptic membrane	1.5665e-10	6.11292e-09	GO:0098936
CC	neuronal cell body	2.05261e-10	7.83184e-09	GO:0043025
CC	integral component of postsynaptic membrane	2.32159e-10	8.66558e-09	GO:0099055
BP	skeletal system morphogenesis	2.42389e-10	8.85493e-09	GO:0048705
BP	regulation of postsynaptic membrane potential	2.67811e-10	9.57982e-09	GO:0060078
MF	peptide receptor activity	4.57651e-10	1.60364e-08	GO:0001653
BP	locomotory behavior	5.55296e-10	1.87381e-08	GO:0007626
BP	appendage development	5.67492e-10	1.87381e-08	GO:0048736
BP	limb development	5.67492e-10	1.87381e-08	GO:0060173
BP	signal release	6.94833e-10	2.251e-08	GO:0023061
MF	G protein-coupled peptide receptor activity	7.95247e-10	2.52859e-08	GO:0008528
CC	receptor complex	1.13598e-09	3.54631e-08	GO:0043235
BP	cyclic-nucleotide-mediated signaling	1.45287e-09	4.45461e-08	GO:0019935
BP	cAMP-mediated signaling	2.10287e-09	6.33444e-08	GO:0019933
CC	extracellular matrix	3.79262e-09	1.12275e-07	GO:0031012
CC	perikaryon	4.51995e-09	1.31538e-07	GO:0043204
BP	endocrine system development	5.22646e-09	1.49564e-07	GO:0035270
BP	neuron projection guidance	1.16892e-08	3.29023e-07	GO:0097485
MF	potassium channel activity	1.34958e-08	3.73746e-07	GO:0005267
BP	neurotransmitter transport	1.72085e-08	4.68471e-07	GO:0006836
BP	axon guidance	1.74619e-08	4.68471e-07	GO:0007411
BP	learning or memory	2.15345e-08	5.6538e-07	GO:0007611
CC	presynapse	2.17327e-08	5.6538e-07	GO:0098793
BP	second-messenger-mediated signaling	2.22928e-08	5.71294e-07	GO:0019932
BP	renal system development	2.88955e-08	7.2961e-07	GO:0072001
BP	appendage morphogenesis	3.11762e-08	7.64708e-07	GO:0035107
BP	limb morphogenesis	3.11762e-08	7.64708e-07	GO:0035108
BP	adult behavior	3.63379e-08	8.78764e-07	GO:0030534
BP	hormone transport	3.71641e-08	8.8626e-07	GO:0009914
BP	hormone secretion	3.90846e-08	9.10028e-07	GO:0046879
MF	monovalent inorganic cation transmembrane transporter activity	3.92208e-08	9.10028e-07	GO:0015077
CC	presynaptic membrane	4.38551e-08	1.00399e-06	GO:0042734
BP	urogenital system development	6.23978e-08	1.4097e-06	GO:0001655
BP	cognition	7.8402e-08	1.74826e-06	GO:0050890
BP	synapse organization	9.9317e-08	2.18625e-06	GO:0050808
BP	extracellular matrix organization	1.95053e-07	4.23932e-06	GO:0030198
BP	adenylate cyclase-activating G protein-coupled receptor signaling pathway	1.9984e-07	4.28906e-06	GO:0007189
MF	potassium ion transmembrane transporter activity	2.21724e-07	4.7e-06	GO:0015079
CC	collagen-containing extracellular matrix	2.43021e-07	5.08862e-06	GO:0062023
BP	synapse assembly	2.48603e-07	5.1428e-06	GO:0007416
BP	odontogenesis	2.56595e-07	5.24492e-06	GO:0042476
BP	regulation of ion transmembrane transport	2.64266e-07	5.33818e-06	GO:0034765
MF	ligand-gated ion channel activity	2.92826e-07	5.7791e-06	GO:0015276
MF	ligand-gated channel activity	2.92826e-07	5.7791e-06	GO:0022834
BP	mesenchyme development	3.89579e-07	7.60121e-06	GO:0060485
BP	sensory organ morphogenesis	4.11033e-07	7.9297e-06	GO:0090596
BP	visual perception	4.79482e-07	9.14744e-06	GO:0007601
BP	kidney development	5.02027e-07	9.47231e-06	GO:0001822
BP	ear development	5.61767e-07	1.04333e-05	GO:0043583
BP	sensory perception of light stimulus	5.65112e-07	1.04333e-05	GO:0050953
BP	peptide hormone secretion	5.74906e-07	1.05012e-05	GO:0030072
BP	potassium ion transport	6.14682e-07	1.11096e-05	GO:0006813
BP	muscle cell differentiation	6.28336e-07	1.1238e-05	GO:0042692
BP	striated muscle cell differentiation	6.78526e-07	1.20106e-05	GO:0051146
BP	positive regulation of synaptic transmission	7.50779e-07	1.3154e-05	GO:0050806
BP	ammonium transport	8.5234e-07	1.47825e-05	GO:0015696
BP	kidney epithelium development	8.88496e-07	1.52555e-05	GO:0072073
BP	regulation of synaptic plasticity	1.10656e-06	1.88114e-05	GO:0048167
BP	cellular potassium ion transport	1.28406e-06	2.14052e-05	GO:0071804
BP	potassium ion transmembrane transport	1.28406e-06	2.14052e-05	GO:0071805
BP	cardiac chamber morphogenesis	1.4806e-06	2.44442e-05	GO:0003206
BP	regulation of hormone secretion	1.98184e-06	3.24078e-05	GO:0046883
BP	regulation of blood circulation	2.24901e-06	3.60778e-05	GO:1903522
BP	chemical synaptic transmission, postsynaptic	2.25975e-06	3.60778e-05	GO:0099565
BP	telencephalon development	2.26931e-06	3.60778e-05	GO:0021537
BP	embryonic limb morphogenesis	2.3306e-06	3.61037e-05	GO:0030326
BP	embryonic appendage morphogenesis	2.3306e-06	3.61037e-05	GO:0035113
BP	extracellular structure organization	2.33402e-06	3.61037e-05	GO:0043062
BP	heart morphogenesis	2.55368e-06	3.91488e-05	GO:0003007
BP	regulation of heart contraction	2.89593e-06	4.40028e-05	GO:0008016
BP	negative regulation of cell development	3.16043e-06	4.76005e-05	GO:0010721
BP	negative regulation of nervous system development	3.22698e-06	4.81803e-05	GO:0051961
BP	digestive system development	3.26187e-06	4.82813e-05	GO:0055123
BP	neuron migration	5.34651e-06	7.84612e-05	GO:0001764
BP	negative regulation of neuron differentiation	5.47811e-06	7.97112e-05	GO:0045665
BP	negative regulation of neurogenesis	5.54004e-06	7.99349e-05	GO:0050768
BP	regulation of cation channel activity	5.94441e-06	8.50546e-05	GO:2001257
BP	inner ear development	7.01189e-06	9.94993e-05	GO:0048839
BP	heart contraction	7.09949e-06	9.99165e-05	GO:0060047
BP	drug transport	7.37435e-06	0.000102941	GO:0015893
BP	insulin secretion	7.44948e-06	0.000103151	GO:0030073
MF	hormone activity	8.13008e-06	0.000111675	GO:0005179
BP	cardiac chamber development	8.38137e-06	0.000114213	GO:0003205
CC	glutamatergic synapse	8.83203e-06	0.000119406	GO:0098978
BP	morphogenesis of embryonic epithelium	9.36717e-06	0.000125652	GO:0016331
BP	muscle tissue development	1.05477e-05	0.00014039	GO:0060537
MF	extracellular matrix structural constituent	1.16471e-05	0.000153831	GO:0005201
BP	muscle contraction	1.37099e-05	0.000179694	GO:0006936
BP	sensory system development	1.52473e-05	0.000198331	GO:0048880
BP	regulation of blood pressure	1.57201e-05	0.000202943	GO:0008217
CC	neuron to neuron synapse	1.62461e-05	0.000208168	GO:0098984
BP	multicellular organismal signaling	1.67957e-05	0.000212929	GO:0035637
BP	ear morphogenesis	1.68656e-05	0.000212929	GO:0042471
BP	nephron epithelium development	1.70987e-05	0.000214296	GO:0072009
BP	nephron development	1.85087e-05	0.000230285	GO:0072006
BP	digestive tract development	1.92358e-05	0.00023761	GO:0048565
BP	epithelial tube morphogenesis	1.96855e-05	0.000241428	GO:0060562
CC	postsynaptic specialization	2.30541e-05	0.000280737	GO:0099572
BP	eye development	2.88019e-05	0.00034826	GO:0001654
BP	heart process	3.06654e-05	0.0003682	GO:0003015
MF	sodium ion transmembrane transporter activity	3.25748e-05	0.00038841	GO:0015081
CC	plasma membrane receptor complex	3.31838e-05	0.000392942	GO:0098802
BP	camera-type eye development	3.43435e-05	0.000403889	GO:0043010
MF	ligand-gated cation channel activity	3.59592e-05	0.000420013	GO:0099094
BP	cartilage development	4.10809e-05	0.000476594	GO:0051216
BP	regulation of ion transmembrane transporter activity	4.29633e-05	0.000495087	GO:0032412
BP	visual system development	4.47942e-05	0.000512744	GO:0150063
MF	growth factor activity	4.89297e-05	0.000556373	GO:0008083
BP	muscle organ development	5.06511e-05	0.000572157	GO:0007517
BP	regulation of cation transmembrane transport	5.2545e-05	0.000587896	GO:1904062
BP	bone morphogenesis	5.27292e-05	0.000587896	GO:0060349
CC	axon terminus	5.84182e-05	0.000647123	GO:0043679
BP	regulation of peptide hormone secretion	6.22585e-05	0.000685242	GO:0090276
BP	regulation of calcium ion-dependent exocytosis	6.49113e-05	0.00070989	GO:0017158
CC	asymmetric synapse	6.76533e-05	0.000735194	GO:0032279
BP	neuromuscular process	6.88855e-05	0.000743877	GO:0050905
MF	calcium channel activity	7.68058e-05	0.000824222	GO:0005262
BP	striated muscle tissue development	7.81136e-05	0.00083305	GO:0014706
BP	positive regulation of neuron differentiation	8.71704e-05	0.000923899	GO:0045666
BP	muscle system process	9.72996e-05	0.00102493	GO:0003012
BP	regulation of transmembrane transporter activity	9.81104e-05	0.00102717	GO:0022898
BP	memory	9.99721e-05	0.00104032	GO:0007613
BP	cardiac ventricle development	0.000102275	0.00105787	GO:0003231
BP	morphogenesis of a branching structure	0.000105339	0.00108303	GO:0001763
BP	regulation of signaling receptor activity	0.000111954	0.00114419	GO:0010469
CC	postsynaptic density	0.000113386	0.00115198	GO:0014069
BP	branching morphogenesis of an epithelial tube	0.000115187	0.00116339	GO:0048754
BP	connective tissue development	0.000116138	0.00116613	GO:0061448
BP	regulation of insulin secretion	0.000120809	0.00120599	GO:0050796
BP	signal release from synapse	0.000121728	0.00120813	GO:0099643
BP	monovalent inorganic cation transport	0.000126237	0.00124569	GO:0015672
BP	smooth muscle contraction	0.000132348	0.00129852	GO:0006939
BP	mesenchymal cell differentiation	0.000141518	0.00138061	GO:0048762
BP	hindbrain development	0.000154985	0.00150344	GO:0030902
BP	myotube differentiation	0.00015986	0.00154202	GO:0014902
BP	gland development	0.000167593	0.00160758	GO:0048732
BP	neurotransmitter secretion	0.000179436	0.00171162	GO:0007269
BP	sensory perception of sound	0.000180816	0.00171525	GO:0007605
BP	regulation of synapse structure or activity	0.000204093	0.0019157	GO:0050803
BP	developmental growth involved in morphogenesis	0.000204177	0.0019157	GO:0060560
BP	actin-mediated cell contraction	0.000218011	0.00203438	GO:0070252
BP	regulation of developmental growth	0.00022941	0.00212918	GO:0048638
BP	response to BMP	0.00024247	0.00222631	GO:0071772
BP	cellular response to BMP stimulus	0.00024247	0.00222631	GO:0071773
BP	chondrocyte differentiation	0.000249288	0.00227675	GO:0002062
BP	regulation of neurological system process	0.000253853	0.00230617	GO:0031644
BP	positive regulation of neurogenesis	0.000264996	0.00239472	GO:0050769
BP	ossification	0.000268283	0.00241174	GO:0001503
CC	neuron projection terminus	0.00028023	0.00250602	GO:0044306
BP	regulation of striated muscle cell differentiation	0.000284059	0.00252709	GO:0051153
BP	actin filament-based movement	0.000292405	0.00258793	GO:0030048
BP	regulation of muscle contraction	0.000299235	0.0026348	GO:0006937
BP	digestion	0.000312857	0.00274069	GO:0007586
BP	epidermis development	0.000343054	0.00298997	GO:0008544
BP	specification of symmetry	0.000349151	0.00302774	GO:0009799
BP	sensory perception of mechanical stimulus	0.000351541	0.00303314	GO:0050954
BP	regulation of neurotransmitter levels	0.000362937	0.00311582	GO:0001505
BP	regulation of transporter activity	0.000368475	0.00314762	GO:0032409
BP	learning	0.000392106	0.0033329	GO:0007612
BP	determination of left/right symmetry	0.000420214	0.00355423	GO:0007368
BP	regulation of metal ion transport	0.00042665	0.00358637	GO:0010959
BP	morphogenesis of a branching epithelium	0.000428192	0.00358637	GO:0061138
BP	hormone metabolic process	0.000434992	0.00362564	GO:0042445
BP	calcium ion regulated exocytosis	0.000488707	0.00405368	GO:0017156
MF	calcium ion transmembrane transporter activity	0.000495649	0.00409149	GO:0015085
BP	determination of bilateral symmetry	0.000535457	0.00439894	GO:0009855
BP	cardiac conduction	0.000554032	0.00452987	GO:0061337
BP	negative regulation of neuron apoptotic process	0.000562608	0.00456707	GO:0043524
BP	positive regulation of ion transport	0.000563902	0.00456707	GO:0043270
BP	striated muscle contraction	0.000628356	0.0050652	GO:0006941
BP	organic hydroxy compound transport	0.000668789	0.00534216	GO:0015850
BP	regulation of synapse organization	0.000668936	0.00534216	GO:0050807
BP	cardiac muscle tissue development	0.000704526	0.00560033	GO:0048738
BP	regulation of ERK1 and ERK2 cascade	0.000721215	0.00570657	GO:0070372
BP	regulation of neurotransmitter transport	0.000761287	0.00599601	GO:0051588
BP	regulation of neuron projection development	0.000805865	0.0063054	GO:0010975
BP	mesoderm development	0.000807913	0.0063054	GO:0007498
BP	tube formation	0.000827144	0.00642627	GO:0035148
BP	columnar/cuboidal epithelial cell differentiation	0.000895601	0.00692679	GO:0002065
MF	G protein-coupled receptor binding	0.000945986	0.00728367	GO:0001664
BP	multi-multicellular organism process	0.000955357	0.00731008	GO:0044706
CC	dendritic spine	0.000957931	0.00731008	GO:0043197
MF	heparin binding	0.000979218	0.00743946	GO:0008201
BP	developmental maturation	0.00105736	0.00799771	GO:0021700
CC	neuron spine	0.00108079	0.0081391	GO:0044309
BP	eye morphogenesis	0.00111356	0.00834929	GO:0048592
BP	limbic system development	0.0011925	0.00888577	GO:0021761
CC	I band	0.00119546	0.00888577	GO:0031674
BP	respiratory system development	0.00125742	0.00930601	GO:0060541
BP	acid secretion	0.00127569	0.00940072	GO:0046717
BP	reproductive structure development	0.00128745	0.00944684	GO:0048608
BP	reproductive system development	0.00129312	0.009448	GO:0061458
BP	male sex differentiation	0.00135795	0.00987642	GO:0046661
BP	positive regulation of ERK1 and ERK2 cascade	0.00136326	0.00987642	GO:0070374

### Sheet: aVMPs females
Description	Ont	pvalue	padj	ID
BP	pattern specification process	1.35552e-11	2.32742e-08	GO:0007389
BP	regionalization	3.53299e-10	3.03307e-07	GO:0003002
BP	mesenchyme development	3.54131e-08	2.02681e-05	GO:0060485
BP	homophilic cell adhesion via plasma membrane adhesion molecules	1.88054e-07	8.07223e-05	GO:0007156
BP	cell fate commitment	3.3095e-07	9.65896e-05	GO:0045165
BP	forebrain development	3.37529e-07	9.65896e-05	GO:0030900
BP	axonogenesis	1.03559e-06	0.000254015	GO:0007409
BP	central nervous system neuron differentiation	1.43081e-06	0.000277978	GO:0021953
BP	embryonic organ morphogenesis	1.45708e-06	0.000277978	GO:0048562
MF	metal ion transmembrane transporter activity	2.34478e-06	0.000402599	GO:0046873
BP	axon development	5.74603e-06	0.000896902	GO:0061564
BP	neuron migration	7.01486e-06	0.00100371	GO:0001764
BP	cell-cell adhesion via plasma-membrane adhesion molecules	1.12075e-05	0.00148025	GO:0098742
BP	heart morphogenesis	1.44372e-05	0.00172243	GO:0003007
BP	mesenchymal cell differentiation	1.50475e-05	0.00172243	GO:0048762
BP	embryonic skeletal system development	1.8459e-05	0.00198089	GO:0048706
BP	synapse assembly	2.33415e-05	0.00235749	GO:0007416
MF	ion gated channel activity	2.71872e-05	0.00247197	GO:0022839
MF	gated channel activity	2.73544e-05	0.00247197	GO:0022836
BP	embryonic organ development	3.24415e-05	0.00278511	GO:0048568
MF	DNA-binding transcription activator activity, RNA polymerase II-specific	4.04816e-05	0.00330985	GO:0001228
BP	modulation of chemical synaptic transmission	4.54337e-05	0.00351359	GO:0050804
BP	regulation of trans-synaptic signaling	4.75973e-05	0.00351359	GO:0099177
BP	axon guidance	4.91124e-05	0.00351359	GO:0007411
BP	morphogenesis of embryonic epithelium	5.22481e-05	0.0035884	GO:0016331
BP	neuron projection guidance	5.57259e-05	0.00368005	GO:0097485
MF	substrate-specific channel activity	6.95501e-05	0.00442287	GO:0022838
MF	cation channel activity	7.68246e-05	0.00471099	GO:0005261
BP	synapse organization	8.33302e-05	0.00493372	GO:0050808
MF	ion channel activity	9.3841e-05	0.00537083	GO:0005216
BP	skeletal system morphogenesis	0.000106866	0.005919	GO:0048705
MF	sodium ion transmembrane transporter activity	0.00011871	0.00636952	GO:0015081
MF	passive transmembrane transporter activity	0.000130759	0.00680343	GO:0022803
BP	ear development	0.000135999	0.00686796	GO:0043583
BP	anterior/posterior pattern specification	0.000152424	0.00747748	GO:0009952
BP	muscle organ development	0.000163696	0.00780741	GO:0007517
BP	kidney epithelium development	0.000168612	0.0078245	GO:0072073
BP	renal system development	0.000192273	0.00868768	GO:0072001
MF	channel activity	0.000226964	0.00999225	GO:0015267
