## Supplementary File 5 for "Disentangling age-dependent DNA methylation: deterministic, stochastic, and nonlinear"

### Sheet: deterministic males
Description	Ont	pvalue	padj	ID
BP	pattern specification process	2.91524e-23	5.00546e-20	GO:0007389
BP	regionalization	2.18596e-20	1.87665e-17	GO:0003002
BP	cell fate commitment	1.92348e-17	1.10087e-14	GO:0045165
BP	homophilic cell adhesion via plasma membrane adhesion molecules	9.88538e-17	4.2433e-14	GO:0007156
BP	central nervous system neuron differentiation	1.5236e-15	5.23206e-13	GO:0021953
MF	DNA-binding transcription activator activity, RNA polymerase II-specific	2.21143e-14	6.32837e-12	GO:0001228
BP	forebrain development	3.57534e-14	8.76981e-12	GO:0030900
BP	G protein-coupled receptor signaling pathway, coupled to cyclic nucleotide second messenger	4.63915e-14	9.95679e-12	GO:0007187
BP	cell-cell adhesion via plasma-membrane adhesion molecules	8.34556e-14	1.59215e-11	GO:0098742
CC	synaptic membrane	1.04431e-13	1.79309e-11	GO:0097060
MF	ion gated channel activity	1.32475e-13	2.06782e-11	GO:0022839
BP	adenylate cyclase-modulating G protein-coupled receptor signaling pathway	1.55922e-13	2.23098e-11	GO:0007188
MF	gated channel activity	2.80397e-13	3.7034e-11	GO:0022836
BP	anterior/posterior pattern specification	5.3984e-13	5.86324e-11	GO:0009952
MF	receptor regulator activity	5.42535e-13	5.86324e-11	GO:0030545
MF	cation channel activity	5.46371e-13	5.86324e-11	GO:0005261
MF	substrate-specific channel activity	6.60094e-13	6.66695e-11	GO:0022838
MF	passive transmembrane transporter activity	7.37012e-13	7.03027e-11	GO:0022803
MF	channel activity	1.26482e-12	1.143e-10	GO:0015267
BP	regulation of membrane potential	1.46868e-12	1.24683e-10	GO:0042391
MF	ion channel activity	1.52495e-12	1.24683e-10	GO:0005216
CC	intrinsic component of synaptic membrane	1.75058e-12	1.36625e-10	GO:0099240
BP	embryonic organ morphogenesis	2.09522e-12	1.56413e-10	GO:0048562
BP	modulation of chemical synaptic transmission	2.66213e-12	1.83409e-10	GO:0050804
CC	integral component of synaptic membrane	2.67049e-12	1.83409e-10	GO:0099699
BP	regulation of trans-synaptic signaling	3.17425e-12	2.09623e-10	GO:0099177
BP	spinal cord development	4.93985e-12	3.11052e-10	GO:0021510
CC	postsynaptic membrane	5.07248e-12	3.11052e-10	GO:0045211
BP	embryonic skeletal system development	7.7531e-12	4.59037e-10	GO:0048706
BP	skeletal system development	8.10359e-12	4.63795e-10	GO:0001501
CC	ion channel complex	8.6311e-12	4.78052e-10	GO:0034702
MF	metal ion transmembrane transporter activity	9.63114e-12	5.16771e-10	GO:0046873
CC	intrinsic component of postsynaptic membrane	1.59286e-11	8.28768e-10	GO:0098936
CC	cation channel complex	2.39522e-11	1.20958e-09	GO:0034703
CC	integral component of postsynaptic membrane	2.51294e-11	1.23277e-09	GO:0099055
MF	receptor ligand activity	2.76061e-11	1.31666e-09	GO:0048018
BP	axon development	3.26449e-11	1.5149e-09	GO:0061564
BP	embryonic organ development	3.80329e-11	1.71848e-09	GO:0048568
MF	neurotransmitter receptor activity	3.92868e-11	1.72963e-09	GO:0030594
MF	peptide receptor activity	4.32738e-11	1.85753e-09	GO:0001653
BP	regulation of postsynaptic membrane potential	8.00721e-11	3.28717e-09	GO:0060078
MF	G protein-coupled peptide receptor activity	8.04083e-11	3.28717e-09	GO:0008528
BP	axonogenesis	8.28986e-11	3.31016e-09	GO:0007409
CC	transmembrane transporter complex	9.35568e-11	3.65084e-09	GO:1902495
CC	neuronal cell body	2.28198e-10	8.70704e-09	GO:0043025
BP	appendage development	3.43979e-10	1.25662e-08	GO:0048736
BP	limb development	3.43979e-10	1.25662e-08	GO:0060173
CC	transporter complex	3.99948e-10	1.43065e-08	GO:1990351
BP	skeletal system morphogenesis	4.72858e-10	1.65693e-08	GO:0048705
CC	receptor complex	7.17919e-10	2.46534e-08	GO:0043235
BP	endocrine system development	7.49285e-10	2.52259e-08	GO:0035270
BP	cyclic-nucleotide-mediated signaling	8.96734e-10	2.96095e-08	GO:0019935
BP	cAMP-mediated signaling	1.66891e-09	5.23572e-08	GO:0019933
MF	voltage-gated ion channel activity	1.67714e-09	5.23572e-08	GO:0005244
MF	voltage-gated channel activity	1.67714e-09	5.23572e-08	GO:0022832
CC	perikaryon	2.1048e-09	6.45347e-08	GO:0043204
BP	signal release	3.15765e-09	9.51173e-08	GO:0023061
BP	renal system development	4.35566e-09	1.28942e-07	GO:0072001
MF	voltage-gated cation channel activity	4.72294e-09	1.37446e-07	GO:0022843
BP	locomotory behavior	5.34777e-09	1.53035e-07	GO:0007626
BP	urogenital system development	8.30272e-09	2.33701e-07	GO:0001655
BP	second-messenger-mediated signaling	1.29615e-08	3.58949e-07	GO:0019932
BP	neuron projection guidance	1.50948e-08	4.11393e-07	GO:0097485
BP	axon guidance	2.27727e-08	6.10948e-07	GO:0007411
CC	extracellular matrix	2.35481e-08	6.22032e-07	GO:0031012
BP	appendage morphogenesis	3.05952e-08	7.8406e-07	GO:0035107
BP	limb morphogenesis	3.05952e-08	7.8406e-07	GO:0035108
CC	presynapse	3.97411e-08	1.00346e-06	GO:0098793
BP	adult behavior	4.33238e-08	1.07807e-06	GO:0030534
BP	sensory organ morphogenesis	4.50252e-08	1.1044e-06	GO:0090596
BP	neurotransmitter transport	6.12356e-08	1.48087e-06	GO:0006836
BP	synapse organization	6.33251e-08	1.51013e-06	GO:0050808
BP	visual perception	7.24886e-08	1.70497e-06	GO:0007601
BP	hormone transport	8.01001e-08	1.85854e-06	GO:0009914
BP	learning or memory	8.17124e-08	1.87067e-06	GO:0007611
BP	sensory perception of light stimulus	8.48986e-08	1.91804e-06	GO:0050953
BP	hormone secretion	8.97016e-08	2.00023e-06	GO:0046879
BP	kidney development	1.01251e-07	2.22882e-06	GO:0001822
CC	presynaptic membrane	1.02626e-07	2.23049e-06	GO:0042734
BP	adenylate cyclase-activating G protein-coupled receptor signaling pathway	1.0858e-07	2.3304e-06	GO:0007189
MF	monovalent inorganic cation transmembrane transporter activity	1.136e-07	2.40804e-06	GO:0015077
MF	ligand-gated ion channel activity	1.50542e-07	3.11422e-06	GO:0015276
MF	ligand-gated channel activity	1.50542e-07	3.11422e-06	GO:0022834
MF	potassium channel activity	1.7218e-07	3.51945e-06	GO:0005267
BP	telencephalon development	1.90723e-07	3.85261e-06	GO:0021537
BP	cognition	2.04508e-07	4.08304e-06	GO:0050890
BP	ear development	3.20671e-07	6.32865e-06	GO:0043583
BP	odontogenesis	3.38385e-07	6.60235e-06	GO:0042476
BP	regulation of ion transmembrane transport	3.47913e-07	6.71199e-06	GO:0034765
BP	kidney epithelium development	4.1561e-07	7.92892e-06	GO:0072073
BP	synapse assembly	4.82974e-07	9.11282e-06	GO:0007416
BP	negative regulation of nervous system development	5.89789e-07	1.10073e-05	GO:0051961
BP	negative regulation of cell development	8.98222e-07	1.65833e-05	GO:0010721
BP	negative regulation of neuron differentiation	9.35083e-07	1.70802e-05	GO:0045665
BP	embryonic limb morphogenesis	1.24184e-06	2.22109e-05	GO:0030326
BP	embryonic appendage morphogenesis	1.24184e-06	2.22109e-05	GO:0035113
MF	potassium ion transmembrane transporter activity	1.28434e-06	2.27342e-05	GO:0015079
BP	regulation of heart contraction	1.37003e-06	2.40035e-05	GO:0008016
BP	chemical synaptic transmission, postsynaptic	1.52565e-06	2.62282e-05	GO:0099565
BP	digestive system development	1.52756e-06	2.62282e-05	GO:0055123
CC	collagen-containing extracellular matrix	1.58896e-06	2.70123e-05	GO:0062023
BP	mesenchyme development	1.64748e-06	2.77326e-05	GO:0060485
BP	regulation of synaptic plasticity	1.75625e-06	2.91563e-05	GO:0048167
BP	regulation of blood circulation	1.76602e-06	2.91563e-05	GO:1903522
BP	negative regulation of neurogenesis	1.80799e-06	2.9565e-05	GO:0050768
BP	morphogenesis of embryonic epithelium	1.92721e-06	3.12172e-05	GO:0016331
BP	potassium ion transport	2.03421e-06	3.26424e-05	GO:0006813
BP	neuron migration	2.43013e-06	3.86345e-05	GO:0001764
BP	multicellular organismal signaling	2.9939e-06	4.71609e-05	GO:0035637
BP	heart contraction	3.1102e-06	4.85475e-05	GO:0060047
BP	positive regulation of synaptic transmission	3.23267e-06	5.00045e-05	GO:0050806
BP	peptide hormone secretion	3.70402e-06	5.67839e-05	GO:0030072
BP	cellular potassium ion transport	4.08675e-06	6.10304e-05	GO:0071804
BP	potassium ion transmembrane transport	4.08675e-06	6.10304e-05	GO:0071805
BP	heart morphogenesis	4.08765e-06	6.10304e-05	GO:0003007
BP	ear morphogenesis	4.32838e-06	6.40675e-05	GO:0042471
BP	cardiac chamber morphogenesis	4.49291e-06	6.59345e-05	GO:0003206
BP	muscle cell differentiation	4.71375e-06	6.8589e-05	GO:0042692
BP	ammonium transport	4.84393e-06	6.9891e-05	GO:0015696
BP	inner ear development	5.06014e-06	7.24021e-05	GO:0048839
BP	regulation of cation channel activity	5.47968e-06	7.77571e-05	GO:2001257
BP	extracellular matrix organization	5.58811e-06	7.86458e-05	GO:0030198
BP	epithelial tube morphogenesis	5.67757e-06	7.92551e-05	GO:0060562
BP	striated muscle cell differentiation	6.27889e-06	8.69424e-05	GO:0051146
MF	hormone activity	6.89957e-06	9.43037e-05	GO:0005179
BP	muscle tissue development	6.92036e-06	9.43037e-05	GO:0060537
BP	sensory system development	7.10769e-06	9.60938e-05	GO:0048880
BP	muscle contraction	7.64018e-06	0.000102486	GO:0006936
BP	regulation of hormone secretion	8.04438e-06	0.000106438	GO:0046883
CC	neuron to neuron synapse	8.05879e-06	0.000106438	GO:0098984
BP	nephron development	9.58738e-06	0.000125661	GO:0072006
BP	digestive tract development	1.05517e-05	0.000137252	GO:0048565
BP	drug transport	1.07482e-05	0.000138757	GO:0015893
BP	nephron epithelium development	1.1767e-05	0.000150776	GO:0072009
CC	postsynaptic specialization	1.20312e-05	0.000153019	GO:0099572
BP	camera-type eye development	1.28738e-05	0.000162532	GO:0043010
BP	heart process	1.41546e-05	0.000176824	GO:0003015
BP	eye development	1.42118e-05	0.000176824	GO:0001654
BP	regulation of blood pressure	1.56149e-05	0.000192884	GO:0008217
BP	insulin secretion	2.01652e-05	0.000247311	GO:0030073
BP	neuromuscular process	2.11113e-05	0.000257079	GO:0050905
BP	morphogenesis of a branching structure	2.14702e-05	0.000259608	GO:0001763
BP	extracellular structure organization	2.22581e-05	0.000267253	GO:0043062
BP	visual system development	2.28051e-05	0.000271919	GO:0150063
CC	asymmetric synapse	2.4154e-05	0.000286016	GO:0032279
CC	glutamatergic synapse	2.51939e-05	0.000296287	GO:0098978
MF	ligand-gated cation channel activity	2.71585e-05	0.000317219	GO:0099094
MF	growth factor activity	2.82763e-05	0.000328043	GO:0008083
CC	plasma membrane receptor complex	2.90196e-05	0.000331997	GO:0098802
BP	branching morphogenesis of an epithelial tube	2.90531e-05	0.000331997	GO:0048754
BP	cardiac chamber development	2.91972e-05	0.000331997	GO:0003205
BP	muscle organ development	3.67551e-05	0.000415187	GO:0007517
MF	sodium ion transmembrane transporter activity	3.92828e-05	0.000440841	GO:0015081
CC	postsynaptic density	4.28341e-05	0.000477572	GO:0014069
BP	cartilage development	5.16709e-05	0.00057238	GO:0051216
MF	extracellular matrix structural constituent	5.77948e-05	0.000636113	GO:0005201
BP	regulation of cation transmembrane transport	5.85036e-05	0.000639814	GO:1904062
BP	muscle system process	5.98269e-05	0.000650144	GO:0003012
BP	striated muscle tissue development	6.21104e-05	0.000670714	GO:0014706
BP	positive regulation of neuron differentiation	7.41416e-05	0.000795632	GO:0045666
BP	regulation of neurological system process	7.61097e-05	0.000811679	GO:0031644
BP	bone morphogenesis	7.75612e-05	0.000822053	GO:0060349
BP	regulation of ion transmembrane transporter activity	8.02117e-05	0.000844929	GO:0032412
BP	hindbrain development	8.63651e-05	0.000904201	GO:0030902
CC	axon terminus	9.10654e-05	0.000947632	GO:0043679
BP	smooth muscle contraction	9.67775e-05	0.00100101	GO:0006939
BP	digestion	0.000103482	0.00106395	GO:0007586
BP	sensory perception of sound	0.000105124	0.00107439	GO:0007605
BP	morphogenesis of a branching epithelium	0.000106291	0.00107989	GO:0061138
BP	gland development	0.00010714	0.00108212	GO:0048732
MF	calcium channel activity	0.000111117	0.00111572	GO:0005262
BP	positive regulation of ion transport	0.000116654	0.0011645	GO:0043270
BP	regulation of signaling receptor activity	0.000124538	0.00123602	GO:0010469
BP	response to BMP	0.000127188	0.00124789	GO:0071772
BP	cellular response to BMP stimulus	0.000127188	0.00124789	GO:0071773
BP	ossification	0.000138573	0.00135187	GO:0001503
BP	positive regulation of neurogenesis	0.00014729	0.00142879	GO:0050769
BP	regulation of metal ion transport	0.000153197	0.00147775	GO:0010959
BP	actin-mediated cell contraction	0.000161809	0.0015521	GO:0070252
BP	connective tissue development	0.000162746	0.00155242	GO:0061448
BP	regulation of transmembrane transporter activity	0.000168891	0.00160213	GO:0022898
BP	mesenchymal cell differentiation	0.000169879	0.00160258	GO:0048762
BP	cardiac conduction	0.000171559	0.00160258	GO:0061337
BP	negative regulation of neuron apoptotic process	0.000171738	0.00160258	GO:0043524
BP	actin filament-based movement	0.000185548	0.00172078	GO:0030048
BP	sensory perception of mechanical stimulus	0.000186409	0.00172078	GO:0050954
BP	epidermis development	0.000198537	0.00182293	GO:0008544
BP	developmental growth involved in morphogenesis	0.000221808	0.00202577	GO:0060560
BP	monovalent inorganic cation transport	0.000225891	0.00205214	GO:0015672
BP	learning	0.000228638	0.00206617	GO:0007612
BP	regulation of calcium ion-dependent exocytosis	0.000237701	0.00213682	GO:0017158
BP	specification of symmetry	0.000239952	0.00214225	GO:0009799
BP	regulation of developmental growth	0.000240801	0.00214225	GO:0048638
BP	regulation of ERK1 and ERK2 cascade	0.000245724	0.00217478	GO:0070372
BP	tube formation	0.000252941	0.00222718	GO:0035148
BP	myotube differentiation	0.000256531	0.00224726	GO:0014902
BP	regulation of peptide hormone secretion	0.000278881	0.00243065	GO:0090276
BP	regulation of muscle contraction	0.000308083	0.00267161	GO:0006937
BP	determination of left/right symmetry	0.00031209	0.00269276	GO:0007368
BP	memory	0.000320407	0.0027507	GO:0007613
BP	columnar/cuboidal epithelial cell differentiation	0.000322615	0.00275587	GO:0002065
BP	regulation of transmembrane receptor protein serine/threonine kinase signaling pathway	0.000341889	0.0028924	GO:0090092
BP	hormone metabolic process	0.000341967	0.0028924	GO:0042445
BP	eye morphogenesis	0.000354598	0.00298453	GO:0048592
BP	developmental maturation	0.000363498	0.00303508	GO:0021700
CC	neuron projection terminus	0.000364139	0.00303508	GO:0044306
MF	G protein-coupled receptor binding	0.000372166	0.003087	GO:0001664
BP	determination of bilateral symmetry	0.000376806	0.00311046	GO:0009855
BP	regulation of insulin secretion	0.000379282	0.00311592	GO:0050796
BP	regulation of synapse structure or activity	0.000425013	0.00347499	GO:0050803
BP	limbic system development	0.000452644	0.00368336	GO:0021761
BP	divalent inorganic cation homeostasis	0.000475579	0.00385174	GO:0072507
CC	dendritic spine	0.000501124	0.00403958	GO:0043197
BP	epithelial tube formation	0.000507019	0.00405846	GO:0072175
BP	cardiac ventricle development	0.000508194	0.00405846	GO:0003231
BP	regulation of transporter activity	0.000563599	0.00448009	GO:0032409
CC	neuron spine	0.000566832	0.00448103	GO:0044309
BP	divalent metal ion transport	0.00057119	0.00448103	GO:0070838
MF	heparin binding	0.000571546	0.00448103	GO:0008201
BP	respiratory system development	0.000587276	0.00458343	GO:0060541
MF	calcium ion transmembrane transporter activity	0.000603221	0.00468656	GO:0015085
BP	striated muscle contraction	0.000646416	0.00499954	GO:0006941
BP	chondrocyte differentiation	0.000654482	0.00503922	GO:0002062
BP	reproductive system development	0.00068159	0.00519798	GO:0061458
BP	ERK1 and ERK2 cascade	0.000686496	0.00519798	GO:0070371
BP	reproductive structure development	0.000686588	0.00519798	GO:0048608
BP	positive regulation of ERK1 and ERK2 cascade	0.000687211	0.00519798	GO:0070374
BP	signal release from synapse	0.000746793	0.00562387	GO:0099643
BP	cellular divalent inorganic cation homeostasis	0.000760536	0.00570236	GO:0072503
BP	camera-type eye morphogenesis	0.000772148	0.00576425	GO:0048593
BP	divalent inorganic cation transport	0.000777932	0.00578229	GO:0072511
BP	cardiac muscle tissue development	0.000835505	0.00618346	GO:0048738
BP	regulation of neurotransmitter levels	0.000868805	0.00640231	GO:0001505
BP	acid secretion	0.000939403	0.00689297	GO:0046717
BP	regulation of striated muscle cell differentiation	0.000955908	0.00698423	GO:0051153
BP	calcium ion transport	0.00102559	0.00746159	GO:0006816
BP	sex differentiation	0.00103	0.00746209	GO:0007548
BP	retina development in camera-type eye	0.00106404	0.00767631	GO:0060041
BP	neurotransmitter secretion	0.0010717	0.00769919	GO:0007269
BP	organic hydroxy compound transport	0.00121499	0.00869223	GO:0015850
BP	regulation of neuron projection development	0.00125466	0.00893879	GO:0010975
MF	sulfur compound binding	0.00128512	0.009118	GO:1901681
BP	skeletal muscle organ development	0.00136664	0.00965644	GO:0060538
BP	regulation of synapse organization	0.00142041	0.00996217	GO:0050807
BP	multi-multicellular organism process	0.00142151	0.00996217	GO:0044706

### Sheet: deterministic females
Description	Ont	pvalue	padj	ID
BP	pattern specification process	1.20034e-10	2.06098e-07	GO:0007389
BP	regionalization	2.35048e-09	2.01789e-06	GO:0003002
BP	mesenchyme development	2.71599e-08	1.55445e-05	GO:0060485
BP	embryonic organ morphogenesis	9.79654e-07	0.000404084	GO:0048562
BP	axonogenesis	1.17672e-06	0.000404084	GO:0007409
BP	central nervous system neuron differentiation	1.8314e-06	0.000524084	GO:0021953
BP	cell fate commitment	5.58633e-06	0.00112753	GO:0045165
BP	axon development	5.68759e-06	0.00112753	GO:0061564
BP	forebrain development	5.91016e-06	0.00112753	GO:0030900
BP	mesenchymal cell differentiation	7.51947e-06	0.00129109	GO:0048762
MF	metal ion transmembrane transporter activity	1.06199e-05	0.00162934	GO:0046873
BP	homophilic cell adhesion via plasma membrane adhesion molecules	1.16192e-05	0.00162934	GO:0007156
BP	neuron migration	1.28191e-05	0.00162934	GO:0001764
BP	heart morphogenesis	1.40577e-05	0.00162934	GO:0003007
BP	morphogenesis of embryonic epithelium	1.42342e-05	0.00162934	GO:0016331
MF	DNA-binding transcription activator activity, RNA polymerase II-specific	1.92584e-05	0.00206667	GO:0001228
BP	axon guidance	3.44671e-05	0.00348117	GO:0007411
BP	embryonic skeletal system development	3.8545e-05	0.00352692	GO:0048706
BP	neuron projection guidance	3.90282e-05	0.00352692	GO:0097485
BP	embryonic organ development	5.27514e-05	0.00452871	GO:0048568
BP	ear development	7.49939e-05	0.00613164	GO:0043583

### Sheet: stochastic males
Description	Ont	pvalue	padj	ID
BP	pattern specification process	2.63892e-13	4.53103e-10	GO:0007389
BP	regionalization	2.20518e-10	1.89314e-07	GO:0003002
BP	cell fate commitment	1.3021e-07	5.63902e-05	GO:0045165
MF	DNA-binding transcription activator activity, RNA polymerase II-specific	1.31369e-07	5.63902e-05	GO:0001228
BP	central nervous system neuron differentiation	3.98734e-07	0.000136925	GO:0021953
BP	anterior/posterior pattern specification	5.25209e-07	0.000150297	GO:0009952
BP	appendage development	1.48931e-06	0.000319642	GO:0048736
BP	limb development	1.48931e-06	0.000319642	GO:0060173
BP	mesenchyme development	9.02104e-06	0.00172101	GO:0060485
BP	spinal cord development	2.53533e-05	0.00435315	GO:0021510
BP	appendage morphogenesis	4.39015e-05	0.00628157	GO:0035107
BP	limb morphogenesis	4.39015e-05	0.00628157	GO:0035108
CC	presynaptic membrane	6.16049e-05	0.00813659	GO:0042734
BP	learning or memory	7.25366e-05	0.00889609	GO:0007611
BP	cardiac chamber morphogenesis	8.17694e-05	0.00916247	GO:0003206
BP	cardiac ventricle development	8.53812e-05	0.00916247	GO:0003231
BP	forebrain development	9.44999e-05	0.00954449	GO:0030900

### Sheet: stochastic females
NA
