## Supplementary File 10 for "Disentangling age-dependent DNA methylation: deterministic, stochastic, and nonlinear"

### Sheet: aDaVMPs males (residuals)
name_cpg	isIntersect
cg00027083
cg00076555
cg00090261	X
cg00094518	X
cg00116092	X
cg00169725	X
cg00177388	X
cg00292135	X
cg00295572	X
cg00303541	X
cg00335712	X
cg00376544
cg00448560	X
cg00489401	X
cg00503383
cg00529958	X
cg00553487	X
cg00565688	X
cg00582971
cg00614182	X
cg00664406	X
cg00674365
cg00688297	X
cg00695112	X
cg00740914	X
cg00745725
cg00812833
cg00873050
cg00884093	X
cg01020263	X
cg01188592	X
cg01281911	X
cg01486610	X
cg01606885	X
cg01620164	X
cg01693026
cg01711160
cg01749249	X
cg01777121	X
cg01851378	X
cg01866606
cg01873886	X
cg01908954	X
cg01927745	X
cg01939453
cg01995468	X
cg02017926
cg02036261	X
cg02063488	X
cg02093112
cg02164046	X
cg02172150	X
cg02177231	X
cg02222791	X
cg02228185	X
cg02243785	X
cg02245004
cg02268229	X
cg02305765	X
cg02344833
cg02374745	X
cg02391713	X
cg02519751	X
cg02523640
cg02530437
cg02571816	X
cg02576468	X
cg02624770	X
cg02626129	X
cg02694017	X
cg02711397	X
cg02741521	X
cg02743713	X
cg02780919	X
cg02973171	X
cg03044249
cg03070297
cg03129384	X
cg03146949
cg03149128	X
cg03209642	X
cg03229780
cg03277049	X
cg03325733
cg03356595
cg03422911	X
cg03440125	X
cg03450948	X
cg03451670	X
cg03465861	X
cg03468072
cg03499808
cg03544320	X
cg03738352
cg03774514	X
cg03873281	X
cg03893271	X
cg03900143
cg04028695	X
cg04100532
cg04166294
cg04193160	X
cg04290346
cg04415176	X
cg04419610	X
cg04453050	X
cg04455430	X
cg04513006	X
cg04521004	X
cg04597433	X
cg04611437	X
cg04612444
cg04654530	X
cg04837025	X
cg04865691	X
cg04885881
cg04935449
cg04940570	X
cg04961582	X
cg05009601	X
cg05024939	X
cg05036656	X
cg05080154
cg05093315	X
cg05099387	X
cg05175318	X
cg05207048	X
cg05455409
cg05500840	X
cg05575054	X
cg05691152	X
cg05694021
cg05756220	X
cg05835105
cg05926722
cg05933904	X
cg05942128	X
cg05983315
cg05991454	X
cg06000994
cg06062984
cg06197616	X
cg06211724	X
cg06263495	X
cg06352730	X
cg06425919	X
cg06522681	X
cg06577205	X
cg06622151
cg06704122
cg06723863	X
cg06757585	X
cg06763054	X
cg06793562	X
cg06822816
cg06831576
cg06836406	X
cg06846010
cg06933824	X
cg06962177
cg07003542
cg07021644	X
cg07028396
cg07028914	X
cg07060551	X
cg07135614
cg07149609	X
cg07152216	X
cg07157830	X
cg07173635	X
cg07176264
cg07201620
cg07345999
cg07355841
cg07382920	X
cg07388493	X
cg07411620
cg07435445	X
cg07441518	X
cg07516252	X
cg07536910	X
cg07540103
cg07583137	X
cg07584066	X
cg07622493
cg07636295
cg07737781	X
cg07746943	X
cg07780095	X
cg07850527	X
cg07908870
cg07915921	X
cg07918545	X
cg07936950
cg07963234	X
cg07973435	X
cg08076830	X
cg08090640
cg08097417	X
cg08153621	X
cg08194879
cg08258526
cg08272731
cg08315202	X
cg08328777	X
cg08445263
cg08445802	X
cg08453194	X
cg08490115	X
cg08540945	X
cg08616061	X
cg08621843	X
cg08622677	X
cg08646313	X
cg08668551
cg08668790	X
cg08750504	X
cg08795964	X
cg08832906
cg08859095	X
cg08885800	X
cg08893087	X
cg09054633	X
cg09096555	X
cg09142313
cg09267051
cg09295081	X
cg09354241	X
cg09401099	X
cg09419102
cg09422450	X
cg09424759	X
cg09473315	X
cg09560082
cg09578475	X
cg09688546
cg09834794	X
cg09866569
cg09880551
cg10023530	X
cg10039299	X
cg10061361
cg10074727	X
cg10095242
cg10107473	X
cg10147075	X
cg10192893	X
cg10221746	X
cg10245988	X
cg10281977	X
cg10290276	X
cg10313673	X
cg10334354
cg10387551
cg10401879	X
cg10472919	X
cg10475970	X
cg10501210	X
cg10506882	X
cg10521153	X
cg10634619	X
cg10805721	X
cg10823473	X
cg10827488	X
cg10917602	X
cg10947408	X
cg10964367
cg11006267	X
cg11028201
cg11068946
cg11236526
cg11294513	X
cg11342106
cg11377136	X
cg11390378
cg11413039	X
cg11425788	X
cg11540735
cg11546137	X
cg11574469	X
cg11649376	X
cg11701471	X
cg11703632	X
cg11719362	X
cg11793631	X
cg11823511
cg11866756	X
cg11871421	X
cg11955474	X
cg12145907	X
cg12164282	X
cg12170314
cg12172057	X
cg12204732	X
cg12258042
cg12317815	X
cg12379720	X
cg12382398
cg12421755
cg12422450	X
cg12456714	X
cg12462816	X
cg12483476
cg12497914	X
cg12541454	X
cg12638731	X
cg12648074	X
cg12670347	X
cg12818557
cg12848065	X
cg12899747	X
cg12940822
cg12942414	X
cg13019491	X
cg13023623	X
cg13278353	X
cg13321967	X
cg13358636	X
cg13378934	X
cg13445796
cg13448605
cg13448753	X
cg13524919	X
cg13632816
cg13683374	X
cg13697378	X
cg13791254	X
cg13929328	X
cg13984040
cg14016177	X
cg14065115
cg14243481	X
cg14317285	X
cg14335275	X
cg14361627	X
cg14451382	X
cg14473102	X
cg14486338	X
cg14527456
cg14568830	X
cg14699728
cg14750948	X
cg14754787
cg14775286
cg14871932	X
cg14912644	X
cg15007156	X
cg15044957	X
cg15114474	X
cg15133719
cg15149655	X
cg15174905	X
cg15186181	X
cg15222899
cg15243034	X
cg15361590	X
cg15383276	X
cg15485728	X
cg15653173	X
cg15726426	X
cg15731815	X
cg15736994	X
cg15789607	X
cg15825321	X
cg15843567
cg15845821	X
cg15861585
cg15912800
cg15916399
cg16001722	X
cg16086620	X
cg16201146	X
cg16269431
cg16269733	X
cg16425038	X
cg16431787	X
cg16477091	X
cg16541026
cg16541931	X
cg16647921
cg16703956	X
cg16735881	X
cg16793866	X
cg16803083
cg16822939	X
cg16823083	X
cg16932827	X
cg16933181	X
cg16949120
cg16969368	X
cg17098147	X
cg17112958	X
cg17216759	X
cg17270257
cg17302155
cg17437939	X
cg17438030	X
cg17463745	X
cg17484671
cg17573292
cg17737681	X
cg17795158	X
cg17916490	X
cg17928584
cg17977409	X
cg18136932	X
cg18160402
cg18183163
cg18197392
cg18235734	X
cg18236477	X
cg18240400
cg18249173
cg18249634
cg18297437	X
cg18301583
cg18310639
cg18322569	X
cg18406033
cg18451814	X
cg18468088
cg18516557	X
cg18628371	X
cg18652900
cg18655384	X
cg18667659	X
cg18698884	X
cg18826637	X
cg18899777
cg18932726
cg18952796	X
cg18972811	X
cg18987410	X
cg19043574	X
cg19098763	X
cg19295951	X
cg19344626	X
cg19355087
cg19500607	X
cg19505546	X
cg19510626	X
cg19598416
cg19670290	X
cg19760241	X
cg19784428	X
cg19796981
cg19863655	X
cg19885761	X
cg19908812
cg19913291	X
cg19922137	X
cg19989295	X
cg20249566	X
cg20263901	X
cg20273670	X
cg20286236	X
cg20294304	X
cg20340302	X
cg20676716	X
cg20677901	X
cg20809087	X
cg20813374
cg20818778	X
cg20981086	X
cg21159778	X
cg21172540
cg21187352	X
cg21415530
cg21512644	X
cg21530890	X
cg21563471	X
cg21573200	X
cg21623566	X
cg21816330
cg21829923	X
cg21834207	X
cg21858380	X
cg21878650	X
cg21899500	X
cg22043168
cg22197050	X
cg22212691
cg22231400	X
cg22300282
cg22320365	X
cg22328786	X
cg22358580	X
cg22418909	X
cg22435791	X
cg22620090	X
cg22650617
cg22682811	X
cg22718050
cg22809047
cg22856324	X
cg22869726
cg22897615	X
cg22901840	X
cg22941646
cg22943590	X
cg23026864	X
cg23091758	X
cg23174607	X
cg23211240	X
cg23420260	X
cg23441441
cg23606718	X
cg23649708
cg23695504	X
cg23805357	X
cg23847109	X
cg23873669
cg23881278	X
cg23896164	X
cg23906738
cg24035245	X
cg24211504	X
cg24222995	X
cg24239148	X
cg24306982	X
cg24328125	X
cg24415208	X
cg24430140	X
cg24446071	X
cg24488891	X
cg24604013
cg24619378	X
cg24662698	X
cg24698655	X
cg24719321	X
cg24783211	X
cg24809973	X
cg24843380
cg24848035	X
cg24848615	X
cg24880056	X
cg24891133	X
cg24927800	X
cg25256723	X
cg25302957
cg25334393	X
cg25345178	X
cg25352836	X
cg25410668	X
cg25424279	X
cg25439496
cg25444386	X
cg25461801	X
cg25547580
cg25557835	X
cg25570278
cg25627226
cg25984344
cg25994988	X
cg26014538
cg26115633
cg26158279	X
cg26195356	X
cg26248284	X
cg26268277	X
cg26307359
cg26354128	X
cg26355573	X
cg26424147	X
cg26509691	X
cg26557693	X
cg26648818	X
cg26669806	X
cg26718433
cg26746936	X
cg26813646
cg26856607	X
cg26885220	X
cg26894354	X
cg26967100	X
cg27003782
cg27049766	X
cg27052113	X
cg27067781	X
cg27100990	X
cg27130665	X
cg27142536
cg27213509	X
cg27223047
cg27252696	X
cg27344587	X
cg27393010
cg27526665	X
cg27606499
cg27649239	X
cg27658304	X
cg27659049

### Sheet: aDaVMPs females (residuals)
name_cpg	isIntersect
cg00006081	X
cg00012522	X
cg00027083	X
cg00089091	X
cg00094518	X
cg00123055	X
cg00154357	X
cg00174428	X
cg00292135	X
cg00295572	X
cg00303541	X
cg00310215	X
cg00314660	X
cg00332937	X
cg00335712	X
cg00376544	X
cg00384539	X
cg00489401	X
cg00503840
cg00509431	X
cg00554413	X
cg00565688	X
cg00582971	X
cg00593900	X
cg00619126	X
cg00620733	X
cg00636737	X
cg00664406
cg00674365
cg00686880
cg00688297	X
cg00740914	X
cg00745725	X
cg00779065	X
cg00812833	X
cg00824018	X
cg00873050
cg00884093	X
cg00909514	X
cg00939495	X
cg01013590	X
cg01020263	X
cg01068944	X
cg01151966	X
cg01153166	X
cg01184975	X
cg01196788	X
cg01236132	X
cg01281911	X
cg01287975	X
cg01366419	X
cg01373911	X
cg01384488	X
cg01501551	X
cg01528542	X
cg01542019	X
cg01596834
cg01606885	X
cg01615704	X
cg01693026	X
cg01713950	X
cg01718116	X
cg01718742	X
cg01734112	X
cg01749249	X
cg01794426	X
cg01820962	X
cg01850269	X
cg01881524	X
cg01896761	X
cg01906015	X
cg01908954	X
cg01915516	X
cg01916333	X
cg01923218	X
cg01927745	X
cg01938650	X
cg01959730	X
cg02010196	X
cg02017926	X
cg02036261	X
cg02055132	X
cg02093112	X
cg02110858
cg02154186	X
cg02155398
cg02172150	X
cg02172312
cg02177231	X
cg02222791	X
cg02225716	X
cg02228185	X
cg02243785	X
cg02245004	X
cg02250594	X
cg02305765	X
cg02311414
cg02344833	X
cg02374745	X
cg02383785	X
cg02391713	X
cg02397768	X
cg02420617
cg02446647	X
cg02487453	X
cg02488942	X
cg02523640	X
cg02530437	X
cg02557695	X
cg02571816	X
cg02576468	X
cg02623400	X
cg02629106	X
cg02638691	X
cg02683759	X
cg02741521	X
cg02780919	X
cg02801786	X
cg02824202	X
cg02935338
cg02973171	X
cg03054277	X
cg03070297	X
cg03146949
cg03192598	X
cg03209642	X
cg03216846	X
cg03226737
cg03250019	X
cg03277049	X
cg03287574
cg03308652	X
cg03323696	X
cg03325733	X
cg03340466	X
cg03350900	X
cg03357798
cg03431846	X
cg03450948	X
cg03465861	X
cg03468072
cg03496114	X
cg03496122	X
cg03499808
cg03506640
cg03530962
cg03531247	X
cg03532926
cg03573446	X
cg03585912	X
cg03602280	X
cg03606215	X
cg03701992	X
cg03738352	X
cg03753331	X
cg03767970
cg03774514	X
cg03859162	X
cg03881775	X
cg03890691	X
cg03893271	X
cg03963198	X
cg03964958	X
cg03968755	X
cg03972466
cg03986829	X
cg04025150
cg04075191
cg04105923	X
cg04115680	X
cg04127342	X
cg04304705	X
cg04328477	X
cg04343928	X
cg04347874
cg04415176	X
cg04418091	X
cg04419610	X
cg04427498	X
cg04432319	X
cg04453050	X
cg04467618	X
cg04513006	X
cg04521004	X
cg04529370	X
cg04597433	X
cg04598517	X
cg04612444
cg04637478	X
cg04652097	X
cg04654530	X
cg04671742	X
cg04738109
cg04738965	X
cg04751276	X
cg04759648	X
cg04773818	X
cg04837025	X
cg04864807	X
cg04899175	X
cg04905434	X
cg04940570	X
cg04961582	X
cg05080154	X
cg05093315	X
cg05099387	X
cg05142982	X
cg05181041
cg05209584	X
cg05210615	X
cg05295557
cg05301866
cg05323533	X
cg05350411	X
cg05352500	X
cg05361559	X
cg05454619
cg05491001	X
cg05500840	X
cg05520409	X
cg05543049	X
cg05575054	X
cg05602862	X
cg05608777
cg05638174	X
cg05653707
cg05670348	X
cg05686497	X
cg05691152	X
cg05724871	X
cg05726661
cg05733135	X
cg05736768	X
cg05768427	X
cg05835105	X
cg05923226	X
cg05924652	X
cg05933904	X
cg05991454	X
cg06010459	X
cg06049781
cg06139908	X
cg06149302	X
cg06155229
cg06158650	X
cg06169131	X
cg06178563	X
cg06261937	X
cg06279276	X
cg06335143	X
cg06352730	X
cg06410537	X
cg06425919	X
cg06488443	X
cg06525651	X
cg06567373	X
cg06570224
cg06584494	X
cg06588201	X
cg06598836	X
cg06619066
cg06622151	X
cg06645033	X
cg06648277	X
cg06660332	X
cg06674731	X
cg06676637	X
cg06704122	X
cg06713632	X
cg06723863	X
cg06724588	X
cg06758591	X
cg06769546	X
cg06782035	X
cg06806958	X
cg06808751	X
cg06821999	X
cg06822816	X
cg06831576	X
cg06906472	X
cg06933824	X
cg06957447	X
cg06962177	X
cg06971092
cg07003542	X
cg07021644	X
cg07028914	X
cg07029873	X
cg07060233
cg07065111	X
cg07094915	X
cg07135032
cg07137845	X
cg07149609	X
cg07152216	X
cg07157830	X
cg07176264	X
cg07208703	X
cg07212778
cg07293584
cg07355841	X
cg07365960	X
cg07382920	X
cg07435445	X
cg07441518	X
cg07442479
cg07448060
cg07516252	X
cg07519816
cg07521929
cg07540103	X
cg07544187	X
cg07584066	X
cg07665387	X
cg07671776	X
cg07744841	X
cg07746943	X
cg07755390	X
cg07758738
cg07780095	X
cg07780543
cg07788092	X
cg07850527	X
cg07908870	X
cg07915921	X
cg07918545	X
cg07963234	X
cg07995179	X
cg08000065
cg08044097	X
cg08090640
cg08097417	X
cg08128734
cg08153621	X
cg08158952
cg08194879	X
cg08258526	X
cg08272731	X
cg08297751	X
cg08315202	X
cg08328777	X
cg08421685	X
cg08430009	X
cg08445802	X
cg08453194
cg08475096	X
cg08540945	X
cg08558886	X
cg08616061
cg08690859	X
cg08694699	X
cg08739433	X
cg08750504	X
cg08790440	X
cg08795964	X
cg08832906	X
cg08855288	X
cg08859095	X
cg09048251	X
cg09054633	X
cg09059319	X
cg09124496	X
cg09143195
cg09251429
cg09295081	X
cg09338032	X
cg09354241	X
cg09388605	X
cg09401099	X
cg09424759	X
cg09473315	X
cg09489306	X
cg09495418	X
cg09500443	X
cg09510752	X
cg09543255	X
cg09554951	X
cg09560082	X
cg09578475	X
cg09623400
cg09628962	X
cg09643544
cg09688546	X
cg09748749	X
cg09765089	X
cg09854317	X
cg09880551
cg09941406	X
cg10023530	X
cg10039188	X
cg10056132	X
cg10087973	X
cg10092878	X
cg10095242	X
cg10172783	X
cg10182317	X
cg10192893	X
cg10245988	X
cg10290276	X
cg10366797	X
cg10387551	X
cg10401879	X
cg10420838	X
cg10453719	X
cg10472919	X
cg10479082	X
cg10485664	X
cg10501210	X
cg10506882	X
cg10521153	X
cg10523019	X
cg10527010
cg10530851	X
cg10530889	X
cg10572943	X
cg10621825	X
cg10659805	X
cg10715223	X
cg10741025	X
cg10805721	X
cg10823473	X
cg10836101	X
cg10933003
cg10947408	X
cg10954469	X
cg10964367	X
cg11003573
cg11006267	X
cg11011938	X
cg11051055	X
cg11063729	X
cg11068946	X
cg11086982	X
cg11097433	X
cg11190248	X
cg11215976	X
cg11229543
cg11284797
cg11294513	X
cg11323198	X
cg11342106	X
cg11377136	X
cg11413039	X
cg11425788
cg11438011
cg11439596
cg11480800	X
cg11546137	X
cg11701471	X
cg11703632	X
cg11727383	X
cg11760593	X
cg11793631	X
cg11847992	X
cg11869770	X
cg11871421	X
cg11905007	X
cg11907729	X
cg11945824	X
cg11955474	X
cg12065138	X
cg12075720
cg12085570
cg12122146	X
cg12153755
cg12163490	X
cg12164282	X
cg12188986	X
cg12200038	X
cg12212311	X
cg12223582	X
cg12246510
cg12278474
cg12296772	X
cg12315713	X
cg12317815	X
cg12338417	X
cg12338552	X
cg12350474	X
cg12373084	X
cg12379720	X
cg12421755	X
cg12422450	X
cg12424785
cg12456714	X
cg12483476
cg12497564	X
cg12497914	X
cg12506971	X
cg12518442	X
cg12544191	X
cg12560987	X
cg12634306	X
cg12646649	X
cg12648074	X
cg12682684	X
cg12687157
cg12711760
cg12757011
cg12764034	X
cg12818557	X
cg12821804	X
cg12848065	X
cg12940822	X
cg12942414	X
cg12951849	X
cg13039251	X
cg13063344	X
cg13218710
cg13278353	X
cg13278478	X
cg13283952	X
cg13331200	X
cg13358636	X
cg13378934	X
cg13448605	X
cg13448753	X
cg13460643	X
cg13464915	X
cg13472192	X
cg13478228
cg13514230	X
cg13539545
cg13582816	X
cg13632816	X
cg13633270	X
cg13654588	X
cg13665684	X
cg13672300	X
cg13683374	X
cg13755795
cg13786089	X
cg13790576
cg13791254	X
cg13803688	X
cg13895765	X
cg13917662	X
cg13927769
cg13964092
cg13999458
cg14013195
cg14016177
cg14051544	X
cg14080967
cg14102128	X
cg14155416	X
cg14209784	X
cg14255824	X
cg14265823	X
cg14306451	X
cg14317285	X
cg14335275	X
cg14338425	X
cg14347199	X
cg14348397
cg14361627	X
cg14451382	X
cg14473102	X
cg14511038
cg14566959
cg14620572	X
cg14631386	X
cg14658067	X
cg14676407	X
cg14692377	X
cg14730445	X
cg14750948	X
cg14754787	X
cg14757228	X
cg14780632	X
cg14829814	X
cg14836602	X
cg14866863	X
cg14871932	X
cg14907769	X
cg14912644	X
cg14934413	X
cg14941291	X
cg14997413	X
cg15027300	X
cg15061530	X
cg15124757	X
cg15149655	X
cg15186181	X
cg15222899	X
cg15243034	X
cg15382538	X
cg15428435
cg15440688	X
cg15448975	X
cg15485728	X
cg15529692	X
cg15543566	X
cg15557036	X
cg15562220
cg15611413	X
cg15639592	X
cg15653173	X
cg15707833	X
cg15728256	X
cg15736994	X
cg15742737
cg15789607	X
cg15818307	X
cg15825321	X
cg15843567	X
cg15858239	X
cg15873149	X
cg15873320
cg15912800	X
cg15916399	X
cg15957055	X
cg16015423
cg16015712	X
cg16043357	X
cg16082401	X
cg16086620	X
cg16208357	X
cg16248329
cg16264705	X
cg16269733	X
cg16318053	X
cg16339238
cg16361302	X
cg16391955	X
cg16404157	X
cg16425038	X
cg16458153	X
cg16477091	X
cg16494192	X
cg16541931	X
cg16560711	X
cg16590794	X
cg16654911	X
cg16703956	X
cg16793866	X
cg16804284
cg16822939	X
cg16823083	X
cg16832267	X
cg16848524	X
cg16924616	X
cg16932827	X
cg16933181	X
cg16949120	X
cg16969368	X
cg17039236	X
cg17132421
cg17148976	X
cg17154315	X
cg17161250	X
cg17161718	X
cg17163168	X
cg17173767	X
cg17176573	X
cg17190891	X
cg17213402	X
cg17227967	X
cg17280346
cg17302155
cg17437939	X
cg17445145	X
cg17457560	X
cg17463745	X
cg17484671	X
cg17496659	X
cg17573292	X
cg17619311	X
cg17688525	X
cg17737621	X
cg17737681	X
cg17774559	X
cg17783401	X
cg17804348	X
cg17861230	X
cg17916490	X
cg17928584
cg17955729	X
cg17977409	X
cg18044383	X
cg18064714
cg18097532	X
cg18104012	X
cg18104919	X
cg18136932	X
cg18147485
cg18150439	X
cg18156204	X
cg18160402	X
cg18183163
cg18184411	X
cg18235050	X
cg18235734	X
cg18239753	X
cg18240400	X
cg18247055	X
cg18276638	X
cg18297196
cg18315963	X
cg18322569	X
cg18336674	X
cg18344652
cg18406033	X
cg18427465
cg18468088	X
cg18468354	X
cg18517195	X
cg18556676	X
cg18556834	X
cg18642503
cg18652900
cg18663063
cg18667659	X
cg18710784
cg18770350	X
cg18780257	X
cg18794839	X
cg18826637	X
cg18887458
cg18902090	X
cg18932726	X
cg18952796	X
cg18961681	X
cg18987410	X
cg19029181	X
cg19079194	X
cg19098763	X
cg19162158	X
cg19275261
cg19295951	X
cg19346645	X
cg19355087	X
cg19485202	X
cg19500607	X
cg19505546	X
cg19507068	X
cg19510626	X
cg19536810	X
cg19542816	X
cg19554389	X
cg19619405	X
cg19656282	X
cg19670290
cg19744908	X
cg19761848	X
cg19766441	X
cg19792599	X
cg19796981	X
cg19804605	X
cg19806642	X
cg19885761	X
cg19922137	X
cg19965221	X
cg19989295	X
cg20106459	X
cg20119148	X
cg20139706
cg20219381	X
cg20249566
cg20286236	X
cg20289688	X
cg20340302	X
cg20370678	X
cg20426994	X
cg20434926	X
cg20442599	X
cg20478129	X
cg20591472
cg20611911	X
cg20661138	X
cg20676716	X
cg20717123	X
cg20720059	X
cg20723355	X
cg20787173
cg20809087	X
cg20809378	X
cg20865323
cg20927661	X
cg20937139	X
cg20985755	X
cg21133153
cg21159778	X
cg21172540	X
cg21270860	X
cg21402921	X
cg21415530	X
cg21496658	X
cg21512644	X
cg21549299
cg21563471
cg21567504	X
cg21623566	X
cg21638161	X
cg21647227	X
cg21671806	X
cg21700772	X
cg21709871	X
cg21801378	X
cg21816330	X
cg21834207	X
cg21858380	X
cg21878650
cg21884231	X
cg21895526	X
cg21896766	X
cg21899500	X
cg22010052	X
cg22043168	X
cg22108374	X
cg22112832	X
cg22197050	X
cg22221831
cg22225886	X
cg22231400	X
cg22265644	X
cg22280038
cg22282410	X
cg22305167	X
cg22320365	X
cg22418909	X
cg22558303	X
cg22579265	X
cg22620090	X
cg22650617	X
cg22665692
cg22680204	X
cg22682811	X
cg22702328
cg22705959	X
cg22706610	X
cg22707529
cg22762215	X
cg22788465
cg22796507	X
cg22809047	X
cg22869726	X
cg22943590	X
cg23016129	X
cg23026864	X
cg23049291	X
cg23057648
cg23075337
cg23093589	X
cg23130131	X
cg23174607	X
cg23211240	X
cg23244910
cg23256579	X
cg23267759	X
cg23294090	X
cg23322933	X
cg23331421	X
cg23341182	X
cg23348270	X
cg23420260	X
cg23534245	X
cg23538901
cg23546474	X
cg23606718	X
cg23637494	X
cg23649708	X
cg23665778
cg23695504	X
cg23729107
cg23744638
cg23805357	X
cg23833452	X
cg23839136	X
cg23847109	X
cg23847712	X
cg23881278	X
cg23906738	X
cg23944251
cg23995914	X
cg24109612	X
cg24120841	X
cg24133115	X
cg24151352	X
cg24190603	X
cg24201034	X
cg24222995	X
cg24224020	X
cg24239148	X
cg24275315	X
cg24306982	X
cg24319902	X
cg24350475	X
cg24395452	X
cg24410535	X
cg24415208	X
cg24446071	X
cg24488891	X
cg24613080	X
cg24619378	X
cg24628744
cg24633978	X
cg24645214	X
cg24662698	X
cg24665290	X
cg24682036	X
cg24683414
cg24690071	X
cg24698655
cg24719005	X
cg24719321	X
cg24809973	X
cg24843380	X
cg24851854	X
cg24853724	X
cg24863335	X
cg24880056	X
cg24880701	X
cg24891133	X
cg24909548	X
cg24933645	X
cg24937747	X
cg25051529
cg25084878	X
cg25236230	X
cg25250358	X
cg25260137	X
cg25286333	X
cg25302957	X
cg25308508	X
cg25334393	X
cg25345178	X
cg25352836	X
cg25403721	X
cg25410668	X
cg25439496	X
cg25439632
cg25461801	X
cg25478614	X
cg25547580
cg25557432
cg25557835	X
cg25570278	X
cg25571189	X
cg25584930	X
cg25590826
cg25649641	X
cg25657713	X
cg25694915	X
cg25739875	X
cg25773262
cg25920406	X
cg25939742	X
cg25942450
cg25984671	X
cg25998745
cg26115633	X
cg26118906	X
cg26128092	X
cg26130488	X
cg26157385	X
cg26158279	X
cg26195356	X
cg26220018	X
cg26252281	X
cg26304237	X
cg26307359	X
cg26325335	X
cg26345105	X
cg26354128	X
cg26355573	X
cg26357587
cg26370729	X
cg26388816	X
cg26422161	X
cg26465391	X
cg26554592	X
cg26557693
cg26609631	X
cg26649384	X
cg26669806	X
cg26675654
cg26813646	X
cg26814075
cg26885220	X
cg26935102	X
cg26953640	X
cg26967100	X
cg27003782
cg27009703	X
cg27049766	X
cg27050153
cg27052113	X
cg27062795	X
cg27067781	X
cg27072996
cg27076454
cg27096144
cg27100990	X
cg27130665	X
cg27223047	X
cg27252164	X
cg27252696	X
cg27254482	X
cg27302539	X
cg27320127	X
cg27344587	X
cg27360326
cg27361370	X
cg27392792	X
cg27526665	X
cg27658304	X
ch.14.1488981R
