## Supplementary File 12 for "Disentangling age-dependent DNA methylation: deterministic, stochastic, and nonlinear"

### Sheet: aDaVMPs males (residuals)
name_cpg	type	isIntersect
cg00027083	CV2
cg00076555	CV2
cg00090261	CV2	X
cg00094518	CV2
cg00116092	CV2	X
cg00169725	CV2	X
cg00177388	CV2	X
cg00292135	Fano	XX
cg00295572	CV2	X
cg00303541	CV2	X
cg00335712	CV2	X
cg00376544	CV2
cg00448560	NA
cg00489401	CV2	X
cg00503383	CV2
cg00529958	CV2	X
cg00553487	CV2	X
cg00565688	CV2	X
cg00582971	CV2
cg00614182	CV2	X
cg00664406	Fano
cg00674365	CV2
cg00688297	Fano
cg00695112	NA
cg00740914	CV2	X
cg00745725	CV2
cg00812833	CV2
cg00873050	CV2
cg00884093	CV2	X
cg01020263	CV2	X
cg01188592	CV2	X
cg01281911	CV2	X
cg01486610	NA
cg01606885	NA
cg01620164	CV2
cg01693026	CV2
cg01711160	CV2
cg01749249	NA
cg01777121	CV2
cg01851378	CV2	X
cg01866606	CV2
cg01873886	CV2	X
cg01908954	CV2	X
cg01927745	CV2	X
cg01939453	CV2
cg01995468	CV2	X
cg02017926	CV2
cg02036261	CV2	X
cg02063488	CV2
cg02093112	CV2
cg02164046	Fano
cg02172150	CV2	X
cg02177231	CV2	X
cg02222791	NA
cg02228185	NA
cg02243785	CV2	X
cg02245004	CV2
cg02268229	CV2	X
cg02305765	CV2	X
cg02344833	CV2
cg02374745	CV2	X
cg02391713	CV2	X
cg02519751	CV2	X
cg02523640	CV2
cg02530437	CV2
cg02571816	CV2	X
cg02576468	CV2	X
cg02624770	CV2	X
cg02626129	CV2
cg02694017	CV2	X
cg02711397	CV2	X
cg02741521	CV2	X
cg02743713	CV2	X
cg02780919	CV2	X
cg02973171	CV2	X
cg03044249	CV2
cg03070297	CV2
cg03129384	CV2	X
cg03146949	CV2
cg03149128	CV2	X
cg03209642	CV2
cg03229780	CV2
cg03277049	Fano
cg03325733	CV2
cg03356595	CV2
cg03422911	CV2	X
cg03440125	CV2	X
cg03450948	CV2	X
cg03451670	CV2
cg03465861	CV2	X
cg03468072	CV2
cg03499808	CV2
cg03544320	Fano	XX
cg03738352	CV2
cg03774514	CV2	X
cg03873281	NA
cg03893271	CV2	X
cg03900143	CV2
cg04028695	CV2	X
cg04100532	CV2
cg04166294	CV2
cg04193160	Fano
cg04290346	CV2
cg04415176	CV2
cg04419610	CV2	X
cg04453050	CV2	X
cg04455430	Fano
cg04513006	CV2	X
cg04521004	CV2	X
cg04597433	Fano
cg04611437	CV2	X
cg04612444	CV2
cg04654530	CV2	X
cg04837025	CV2	X
cg04865691	CV2	X
cg04885881	NA
cg04935449	CV2
cg04940570	CV2	X
cg04961582	CV2	X
cg05009601	CV2	X
cg05024939	CV2	X
cg05036656	CV2	X
cg05080154	CV2
cg05093315	NA
cg05099387	CV2	X
cg05175318	CV2	X
cg05207048	CV2	X
cg05455409	CV2
cg05500840	CV2	X
cg05575054	CV2	X
cg05691152	CV2	X
cg05694021	CV2
cg05756220	CV2	X
cg05835105	CV2
cg05926722	CV2
cg05933904	CV2	X
cg05942128	CV2	X
cg05983315	CV2
cg05991454	CV2	X
cg06000994	CV2
cg06062984	CV2
cg06197616	NA
cg06211724	Fano
cg06263495	CV2	X
cg06352730	CV2
cg06425919	CV2	X
cg06522681	CV2	X
cg06577205	CV2	X
cg06622151	CV2
cg06704122	CV2
cg06723863	CV2	X
cg06757585	CV2	X
cg06763054	CV2
cg06793562	CV2	X
cg06822816	CV2
cg06831576	CV2
cg06836406	CV2	X
cg06846010	CV2
cg06933824	CV2	X
cg06962177	CV2
cg07003542	CV2
cg07021644	CV2
cg07028396	CV2
cg07028914	CV2	X
cg07060551	CV2	X
cg07135614	CV2
cg07149609	CV2	X
cg07152216	CV2	X
cg07157830	CV2	X
cg07173635	Fano
cg07176264	CV2
cg07201620	CV2
cg07345999	CV2
cg07355841	CV2
cg07382920	CV2	X
cg07388493	CV2	X
cg07411620	CV2
cg07435445	CV2	X
cg07441518	CV2	X
cg07516252	CV2	X
cg07536910	CV2	X
cg07540103	CV2
cg07583137	NA
cg07584066	CV2	X
cg07622493	CV2
cg07636295	CV2
cg07737781	CV2	X
cg07746943	CV2
cg07780095	CV2	X
cg07850527	CV2
cg07908870	CV2
cg07915921	CV2	X
cg07918545	CV2	X
cg07936950	CV2
cg07963234	CV2	X
cg07973435	CV2	X
cg08076830	CV2	X
cg08090640	CV2
cg08097417	Fano
cg08153621	CV2	X
cg08194879	CV2
cg08258526	CV2
cg08272731	CV2
cg08315202	CV2	X
cg08328777	CV2	X
cg08445263	CV2
cg08445802	CV2	X
cg08453194	CV2
cg08490115	CV2
cg08540945	CV2	X
cg08616061	CV2	X
cg08621843	CV2	X
cg08622677	CV2	X
cg08646313	CV2	X
cg08668551	CV2
cg08668790	CV2	X
cg08750504	CV2	X
cg08795964	CV2	X
cg08832906	CV2
cg08859095	CV2	X
cg08885800	CV2	X
cg08893087	CV2	X
cg09054633	CV2	X
cg09096555	CV2	X
cg09142313	CV2
cg09267051	CV2
cg09295081	CV2	X
cg09354241	CV2	X
cg09401099	CV2	X
cg09419102	NA
cg09422450	CV2	X
cg09424759	CV2	X
cg09473315	CV2
cg09560082	CV2
cg09578475	CV2	X
cg09688546	CV2
cg09834794	CV2	X
cg09866569	CV2
cg09880551	CV2
cg10023530	CV2	X
cg10039299	CV2	X
cg10061361	CV2
cg10074727	CV2	X
cg10095242	CV2
cg10107473	NA
cg10147075	CV2	X
cg10192893	CV2	X
cg10221746	NA
cg10245988	CV2	X
cg10281977	CV2	X
cg10290276	CV2	X
cg10313673	CV2	X
cg10334354	CV2
cg10387551	CV2
cg10401879	CV2	X
cg10472919	CV2	X
cg10475970	CV2	X
cg10501210	CV2	X
cg10506882	CV2	X
cg10521153	CV2	X
cg10634619	CV2	X
cg10805721	CV2	X
cg10823473	CV2
cg10827488	CV2	X
cg10917602	CV2	X
cg10947408	CV2	X
cg10964367	CV2
cg11006267	Fano	XX
cg11028201	CV2
cg11068946	CV2
cg11236526	CV2
cg11294513	CV2	X
cg11342106	CV2
cg11377136	CV2
cg11390378	CV2
cg11413039	CV2	X
cg11425788	NA
cg11540735	CV2
cg11546137	CV2	X
cg11574469	CV2	X
cg11649376	CV2	X
cg11701471	Fano	XX
cg11703632	CV2	X
cg11719362	CV2	X
cg11793631	CV2	X
cg11823511	CV2
cg11866756	NA
cg11871421	CV2	X
cg11955474	CV2	X
cg12145907	CV2	X
cg12164282	CV2	X
cg12170314	CV2
cg12172057	CV2	X
cg12204732	CV2
cg12258042	CV2
cg12317815	NA
cg12379720	CV2	X
cg12382398	CV2
cg12421755	CV2
cg12422450	Fano
cg12456714	CV2	X
cg12462816	Fano
cg12483476	CV2
cg12497914	CV2	X
cg12541454	CV2	X
cg12638731	Fano
cg12648074	CV2	X
cg12670347	CV2	X
cg12818557	CV2
cg12848065	CV2	X
cg12899747	NA
cg12940822	CV2
cg12942414	Fano
cg13019491	CV2	X
cg13023623	CV2	X
cg13278353	CV2	X
cg13321967	CV2	X
cg13358636	CV2	X
cg13378934	CV2	X
cg13445796	CV2
cg13448605	CV2
cg13448753	CV2	X
cg13524919	CV2	X
cg13632816	CV2
cg13683374	CV2	X
cg13697378	CV2
cg13791254	CV2	X
cg13929328	CV2	X
cg13984040	CV2
cg14016177	CV2	X
cg14065115	CV2
cg14243481	CV2	X
cg14317285	CV2	X
cg14335275	CV2	X
cg14361627	Fano
cg14451382	CV2
cg14473102	CV2
cg14486338	CV2	X
cg14527456	CV2
cg14568830	CV2
cg14699728	CV2
cg14750948	CV2	X
cg14754787	CV2
cg14775286	CV2
cg14871932	CV2	X
cg14912644	CV2	X
cg15007156	CV2	X
cg15044957	CV2	X
cg15114474	CV2	X
cg15133719	CV2
cg15149655	CV2	X
cg15174905	CV2	X
cg15186181	CV2	X
cg15222899	CV2
cg15243034	CV2	X
cg15361590	CV2	X
cg15383276	Fano
cg15485728	CV2	X
cg15653173	CV2	X
cg15726426	CV2	X
cg15731815	CV2
cg15736994	CV2	X
cg15789607	CV2	X
cg15825321	CV2
cg15843567	CV2
cg15845821	CV2	X
cg15861585	CV2
cg15912800	CV2
cg15916399	CV2
cg16001722	CV2	X
cg16086620	CV2	X
cg16201146	NA
cg16269431	CV2
cg16269733	CV2	X
cg16425038	CV2	X
cg16431787	CV2	X
cg16477091	CV2	X
cg16541026	NA
cg16541931	CV2	X
cg16647921	CV2
cg16703956	CV2	X
cg16735881	CV2	X
cg16793866	CV2	X
cg16803083	CV2
cg16822939	CV2	X
cg16823083	CV2	X
cg16932827	NA
cg16933181	CV2	X
cg16949120	CV2
cg16969368	CV2	X
cg17098147	CV2	X
cg17112958	CV2	X
cg17216759	CV2	X
cg17270257	CV2
cg17302155	CV2
cg17437939	CV2	X
cg17438030	CV2	X
cg17463745	CV2	X
cg17484671	CV2
cg17573292	CV2
cg17737681	CV2	X
cg17795158	CV2	X
cg17916490	CV2	X
cg17928584	CV2
cg17977409	CV2	X
cg18136932	Fano
cg18160402	CV2
cg18183163	CV2
cg18197392	CV2
cg18235734	CV2	X
cg18236477	Fano
cg18240400	CV2
cg18249173	CV2
cg18249634	CV2
cg18297437	CV2	X
cg18301583	CV2
cg18310639	CV2
cg18322569	CV2	X
cg18406033	CV2
cg18451814	CV2	X
cg18468088	CV2
cg18516557	CV2	X
cg18628371	CV2	X
cg18652900	CV2
cg18655384	Fano
cg18667659	Fano
cg18698884	CV2	X
cg18826637	CV2	X
cg18899777	CV2
cg18932726	CV2
cg18952796	CV2
cg18972811	CV2	X
cg18987410	CV2
cg19043574	CV2
cg19098763	CV2	X
cg19295951	CV2	X
cg19344626	CV2	X
cg19355087	CV2
cg19500607	CV2	X
cg19505546	Fano
cg19510626	NA
cg19598416	CV2
cg19670290	NA
cg19760241	CV2	X
cg19784428	CV2	X
cg19796981	CV2
cg19863655	CV2	X
cg19885761	CV2	X
cg19908812	CV2
cg19913291	CV2	X
cg19922137	CV2
cg19989295	CV2	X
cg20249566	CV2	X
cg20263901	CV2
cg20273670	Fano
cg20286236	CV2	X
cg20294304	CV2	X
cg20340302	CV2	X
cg20676716	CV2	X
cg20677901	CV2
cg20809087	CV2	X
cg20813374	CV2
cg20818778	CV2	X
cg20981086	CV2	X
cg21159778	CV2	X
cg21172540	CV2
cg21187352	CV2	X
cg21415530	CV2
cg21512644	CV2	X
cg21530890	CV2	X
cg21563471	NA
cg21573200	CV2	X
cg21623566	CV2	X
cg21816330	CV2
cg21829923	CV2	X
cg21834207	CV2	X
cg21858380	CV2	X
cg21878650	CV2
cg21899500	CV2
cg22043168	CV2
cg22197050	CV2	X
cg22212691	CV2
cg22231400	CV2	X
cg22300282	CV2
cg22320365	CV2	X
cg22328786	CV2
cg22358580	CV2	X
cg22418909	CV2	X
cg22435791	CV2	X
cg22620090	CV2	X
cg22650617	CV2
cg22682811	CV2
cg22718050	CV2
cg22809047	CV2
cg22856324	CV2	X
cg22869726	CV2
cg22897615	CV2	X
cg22901840	CV2
cg22941646	CV2
cg22943590	NA
cg23026864	CV2	X
cg23091758	CV2	X
cg23174607	CV2	X
cg23211240	CV2	X
cg23420260	CV2	X
cg23441441	CV2
cg23606718	Fano
cg23649708	CV2
cg23695504	CV2	X
cg23805357	CV2	X
cg23847109	CV2	X
cg23873669	CV2
cg23881278	CV2	X
cg23896164	CV2	X
cg23906738	CV2
cg24035245	CV2	X
cg24211504	CV2	X
cg24222995	CV2	X
cg24239148	Fano
cg24306982	CV2	X
cg24328125	CV2
cg24415208	CV2	X
cg24430140	CV2
cg24446071	CV2	X
cg24488891	CV2	X
cg24604013	CV2
cg24619378	CV2	X
cg24662698	CV2	X
cg24698655	CV2	X
cg24719321	Fano
cg24783211	CV2	X
cg24809973	CV2	X
cg24843380	CV2
cg24848035	CV2	X
cg24848615	NA
cg24880056	CV2
cg24891133	CV2	X
cg24927800	CV2	X
cg25256723	CV2	X
cg25302957	CV2
cg25334393	CV2	X
cg25345178	CV2	X
cg25352836	CV2	X
cg25410668	Fano
cg25424279	NA
cg25439496	CV2
cg25444386	CV2	X
cg25461801	CV2	X
cg25547580	CV2
cg25557835	CV2	X
cg25570278	CV2
cg25627226	CV2
cg25984344	CV2
cg25994988	NA
cg26014538	Fano
cg26115633	CV2
cg26158279	CV2	X
cg26195356	CV2	X
cg26248284	CV2	X
cg26268277	Fano
cg26307359	CV2
cg26354128	CV2	X
cg26355573	CV2	X
cg26424147	NA
cg26509691	CV2	X
cg26557693	CV2	X
cg26648818	CV2	X
cg26669806	CV2	X
cg26718433	CV2
cg26746936	CV2	X
cg26813646	CV2
cg26856607	CV2	X
cg26885220	CV2	X
cg26894354	NA
cg26967100	Fano
cg27003782	CV2
cg27049766	CV2	X
cg27052113	CV2	X
cg27067781	CV2	X
cg27100990	CV2
cg27130665	CV2	X
cg27142536	CV2
cg27213509	Fano
cg27223047	CV2
cg27252696	CV2	X
cg27344587	CV2	X
cg27393010	CV2
cg27526665	CV2	X
cg27606499	CV2
cg27649239	CV2	X
cg27658304	CV2	X
cg27659049	CV2

### Sheet: aDaVMPs females (residuals)
name_cpg	type	isIntersect
cg00006081	Fano
cg00012522	CV2	X
cg00027083	CV2
cg00089091	CV2	X
cg00094518	Fano	XX
cg00123055	CV2	X
cg00154357	CV2	X
cg00174428	CV2	X
cg00292135	Fano	XX
cg00295572	CV2
cg00303541	Fano
cg00310215	CV2	X
cg00314660	NA
cg00332937	CV2	X
cg00335712	CV2	X
cg00376544	CV2	X
cg00384539	CV2	X
cg00489401	CV2	X
cg00503840	Fano
cg00509431	CV2	X
cg00554413	Fano
cg00565688	CV2
cg00582971	CV2	X
cg00593900	CV2
cg00619126	CV2	X
cg00620733	CV2
cg00636737	CV2	X
cg00664406	Fano
cg00674365	CV2
cg00686880	Fano
cg00688297	CV2	X
cg00740914	NA
cg00745725	CV2	X
cg00779065	CV2	X
cg00812833	CV2	X
cg00824018	CV2	X
cg00873050	CV2
cg00884093	CV2
cg00909514	CV2
cg00939495	CV2	X
cg01013590	CV2	X
cg01020263	CV2	X
cg01068944	CV2	X
cg01151966	CV2	X
cg01153166	CV2	X
cg01184975	CV2	X
cg01196788	CV2	X
cg01236132	CV2	X
cg01281911	CV2
cg01287975	CV2	X
cg01366419	CV2	X
cg01373911	CV2	X
cg01384488	CV2	X
cg01501551	Fano	XX
cg01528542	NA
cg01542019	CV2	X
cg01596834	CV2
cg01606885	NA
cg01615704	CV2	X
cg01693026	CV2	X
cg01713950	CV2	X
cg01718116	CV2	X
cg01718742	Fano
cg01734112	CV2	X
cg01749249	NA
cg01794426	CV2	X
cg01820962	CV2	X
cg01850269	Fano
cg01881524	CV2	X
cg01896761	Fano
cg01906015	CV2	X
cg01908954	CV2	X
cg01915516	CV2	X
cg01916333	CV2	X
cg01923218	CV2	X
cg01927745	CV2	X
cg01938650	CV2	X
cg01959730	CV2	X
cg02010196	CV2	X
cg02017926	CV2	X
cg02036261	CV2	X
cg02055132	CV2	X
cg02093112	CV2	X
cg02110858	CV2
cg02154186	CV2	X
cg02155398	CV2
cg02172150	CV2	X
cg02172312	CV2
cg02177231	CV2	X
cg02222791	NA
cg02225716	CV2
cg02228185	NA
cg02243785	CV2
cg02245004	NA
cg02250594	CV2	X
cg02305765	CV2	X
cg02311414	CV2
cg02344833	CV2	X
cg02374745	CV2	X
cg02383785	Fano
cg02391713	CV2	X
cg02397768	CV2	X
cg02420617	NA
cg02446647	CV2	X
cg02487453	CV2	X
cg02488942	Fano
cg02523640	CV2	X
cg02530437	CV2	X
cg02557695	CV2	X
cg02571816	CV2	X
cg02576468	CV2	X
cg02623400	CV2	X
cg02629106	CV2	X
cg02638691	CV2	X
cg02683759	CV2	X
cg02741521	CV2	X
cg02780919	CV2	X
cg02801786	CV2	X
cg02824202	CV2
cg02935338	CV2
cg02973171	CV2	X
cg03054277	CV2	X
cg03070297	CV2	X
cg03146949	CV2
cg03192598	CV2
cg03209642	CV2
cg03216846	CV2	X
cg03226737	CV2
cg03250019	CV2	X
cg03277049	Fano	XX
cg03287574	CV2
cg03308652	CV2	X
cg03323696	CV2	X
cg03325733	CV2	X
cg03340466	CV2	X
cg03350900	CV2	X
cg03357798	CV2
cg03431846	CV2	X
cg03450948	CV2	X
cg03465861	CV2	X
cg03468072	CV2
cg03496114	CV2	X
cg03496122	CV2	X
cg03499808	CV2
cg03506640	CV2
cg03530962	CV2
cg03531247	CV2	X
cg03532926	CV2
cg03573446	Fano
cg03585912	CV2	X
cg03602280	CV2	X
cg03606215	CV2	X
cg03701992	CV2	X
cg03738352	CV2	X
cg03753331	CV2	X
cg03767970	CV2
cg03774514	CV2	X
cg03859162	CV2	X
cg03881775	CV2	X
cg03890691	CV2	X
cg03893271	CV2
cg03963198	CV2	X
cg03964958	CV2	X
cg03968755	CV2	X
cg03972466	CV2
cg03986829	CV2	X
cg04025150	CV2
cg04075191	CV2
cg04105923	NA
cg04115680	CV2	X
cg04127342	Fano
cg04304705	CV2	X
cg04328477	Fano
cg04343928	CV2	X
cg04347874	CV2
cg04415176	CV2
cg04418091	CV2
cg04419610	CV2	X
cg04427498	Fano
cg04432319	CV2	X
cg04453050	CV2	X
cg04467618	CV2	X
cg04513006	CV2	X
cg04521004	CV2	X
cg04529370	CV2	X
cg04597433	CV2	X
cg04598517	CV2	X
cg04612444	CV2
cg04637478	CV2	X
cg04652097	CV2
cg04654530	CV2	X
cg04671742	NA
cg04738109	NA
cg04738965	CV2
cg04751276	Fano
cg04759648	CV2	X
cg04773818	CV2
cg04837025	CV2	X
cg04864807	Fano	XX
cg04899175	CV2	X
cg04905434	CV2	X
cg04940570	CV2	X
cg04961582	CV2	X
cg05080154	CV2	X
cg05093315	NA
cg05099387	CV2	X
cg05142982	CV2	X
cg05181041	CV2
cg05209584	CV2	X
cg05210615	NA
cg05295557	CV2
cg05301866	Fano
cg05323533	CV2	X
cg05350411	CV2	X
cg05352500	CV2	X
cg05361559	CV2	X
cg05454619	CV2
cg05491001	CV2
cg05500840	CV2	X
cg05520409	CV2	X
cg05543049	CV2	X
cg05575054	CV2	X
cg05602862	CV2	X
cg05608777	CV2
cg05638174	Fano	XX
cg05653707	CV2
cg05670348	CV2	X
cg05686497	CV2	X
cg05691152	CV2	X
cg05724871	CV2	X
cg05726661	CV2
cg05733135	CV2	X
cg05736768	Fano	XX
cg05768427	CV2
cg05835105	CV2	X
cg05923226	CV2	X
cg05924652	CV2
cg05933904	CV2	X
cg05991454	CV2	X
cg06010459	CV2	X
cg06049781	CV2
cg06139908	CV2	X
cg06149302	CV2	X
cg06155229	CV2
cg06158650	CV2	X
cg06169131	CV2	X
cg06178563	CV2	X
cg06261937	CV2	X
cg06279276	Fano	XX
cg06335143	Fano
cg06352730	CV2	X
cg06410537	CV2	X
cg06425919	CV2
cg06488443	CV2	X
cg06525651	CV2
cg06567373	CV2	X
cg06570224	Fano
cg06584494	CV2	X
cg06588201	CV2	X
cg06598836	CV2	X
cg06619066	CV2
cg06622151	CV2	X
cg06645033	CV2	X
cg06648277	CV2
cg06660332	CV2	X
cg06674731	CV2
cg06676637	CV2	X
cg06704122	CV2	X
cg06713632	CV2	X
cg06723863	CV2	X
cg06724588	CV2	X
cg06758591	CV2	X
cg06769546	CV2	X
cg06782035	CV2	X
cg06806958	CV2	X
cg06808751	CV2
cg06821999	CV2	X
cg06822816	CV2
cg06831576	CV2	X
cg06906472	CV2
cg06933824	Fano
cg06957447	CV2	X
cg06962177	CV2	X
cg06971092	CV2
cg07003542	CV2	X
cg07021644	CV2	X
cg07028914	CV2	X
cg07029873	CV2	X
cg07060233	Fano
cg07065111	CV2	X
cg07094915	CV2	X
cg07135032	CV2
cg07137845	CV2	X
cg07149609	CV2	X
cg07152216	CV2	X
cg07157830	CV2	X
cg07176264	CV2	X
cg07208703	CV2	X
cg07212778	CV2
cg07293584	CV2
cg07355841	CV2	X
cg07365960	CV2
cg07382920	CV2	X
cg07435445	CV2	X
cg07441518	CV2	X
cg07442479	CV2
cg07448060	CV2
cg07516252	CV2	X
cg07519816	NA
cg07521929	CV2
cg07540103	CV2	X
cg07544187	CV2
cg07584066	CV2	X
cg07665387	CV2	X
cg07671776	CV2	X
cg07744841	CV2	X
cg07746943	CV2
cg07755390	CV2	X
cg07758738	Fano
cg07780095	CV2	X
cg07780543	CV2
cg07788092	CV2	X
cg07850527	CV2	X
cg07908870	CV2	X
cg07915921	CV2	X
cg07918545	CV2	X
cg07963234	CV2	X
cg07995179	CV2	X
cg08000065	CV2
cg08044097	CV2	X
cg08090640	CV2
cg08097417	CV2	X
cg08128734	CV2
cg08153621	Fano
cg08158952	CV2
cg08194879	CV2	X
cg08258526	CV2	X
cg08272731	CV2	X
cg08297751	Fano
cg08315202	CV2	X
cg08328777	CV2	X
cg08421685	CV2
cg08430009	CV2	X
cg08445802	CV2	X
cg08453194	CV2
cg08475096	CV2	X
cg08540945	CV2	X
cg08558886	NA
cg08616061	CV2
cg08690859	CV2	X
cg08694699	Fano
cg08739433	CV2	X
cg08750504	CV2	X
cg08790440	CV2	X
cg08795964	CV2
cg08832906	CV2	X
cg08855288	CV2	X
cg08859095	CV2	X
cg09048251	CV2
cg09054633	CV2	X
cg09059319	CV2	X
cg09124496	NA
cg09143195	Fano
cg09251429	CV2
cg09295081	Fano	XX
cg09338032	CV2	X
cg09354241	CV2	X
cg09388605	CV2	X
cg09401099	CV2	X
cg09424759	CV2	X
cg09473315	CV2	X
cg09489306	CV2	X
cg09495418	CV2
cg09500443	CV2	X
cg09510752	CV2	X
cg09543255	CV2	X
cg09554951	CV2	X
cg09560082	CV2	X
cg09578475	CV2	X
cg09623400	CV2
cg09628962	CV2	X
cg09643544	CV2
cg09688546	CV2	X
cg09748749	NA
cg09765089	CV2	X
cg09854317	CV2	X
cg09880551	CV2
cg09941406	CV2	X
cg10023530	CV2	X
cg10039188	CV2	X
cg10056132	Fano
cg10087973	CV2	X
cg10092878	CV2
cg10095242	CV2	X
cg10172783	CV2	X
cg10182317	CV2	X
cg10192893	CV2	X
cg10245988	CV2	X
cg10290276	CV2	X
cg10366797	CV2	X
cg10387551	CV2	X
cg10401879	CV2	X
cg10420838	NA
cg10453719	CV2	X
cg10472919	CV2	X
cg10479082	CV2	X
cg10485664	CV2	X
cg10501210	CV2	X
cg10506882	CV2	X
cg10521153	CV2	X
cg10523019	CV2	X
cg10527010	CV2
cg10530851	CV2	X
cg10530889	CV2	X
cg10572943	CV2	X
cg10621825	CV2	X
cg10659805	CV2	X
cg10715223	CV2	X
cg10741025	CV2	X
cg10805721	CV2	X
cg10823473	CV2	X
cg10836101	Fano	XX
cg10933003	Fano
cg10947408	CV2	X
cg10954469	CV2
cg10964367	CV2	X
cg11003573	CV2
cg11006267	CV2
cg11011938	CV2	X
cg11051055	CV2	X
cg11063729	CV2	X
cg11068946	CV2	X
cg11086982	CV2	X
cg11097433	CV2	X
cg11190248	CV2	X
cg11215976	CV2	X
cg11229543	CV2
cg11284797	CV2
cg11294513	CV2	X
cg11323198	CV2	X
cg11342106	CV2	X
cg11377136	CV2
cg11413039	CV2	X
cg11425788	CV2
cg11438011	CV2
cg11439596	CV2
cg11480800	CV2	X
cg11546137	CV2	X
cg11701471	CV2
cg11703632	CV2	X
cg11727383	CV2
cg11760593	CV2	X
cg11793631	CV2	X
cg11847992	CV2	X
cg11869770	CV2	X
cg11871421	CV2	X
cg11905007	CV2	X
cg11907729	CV2	X
cg11945824	CV2	X
cg11955474	CV2	X
cg12065138	Fano
cg12075720	CV2
cg12085570	CV2
cg12122146	CV2	X
cg12153755	Fano
cg12163490	CV2	X
cg12164282	CV2
cg12188986	CV2	X
cg12200038	CV2	X
cg12212311	CV2	X
cg12223582	CV2	X
cg12246510	CV2
cg12278474	CV2
cg12296772	CV2	X
cg12315713	CV2	X
cg12317815	NA
cg12338417	CV2	X
cg12338552	CV2	X
cg12350474	NA
cg12373084	CV2	X
cg12379720	CV2	X
cg12421755	CV2	X
cg12422450	CV2	X
cg12424785	CV2
cg12456714	CV2	X
cg12483476	CV2
cg12497564	CV2	X
cg12497914	Fano	XX
cg12506971	CV2	X
cg12518442	CV2	X
cg12544191	CV2	X
cg12560987	CV2	X
cg12634306	Fano
cg12646649	CV2	X
cg12648074	CV2	X
cg12682684	CV2	X
cg12687157	CV2
cg12711760	CV2
cg12757011	Fano
cg12764034	CV2	X
cg12818557	CV2	X
cg12821804	Fano	XX
cg12848065	Fano
cg12940822	CV2	X
cg12942414	Fano	XX
cg12951849	CV2	X
cg13039251	NA
cg13063344	CV2	X
cg13218710	CV2
cg13278353	CV2	X
cg13278478	NA
cg13283952	Fano
cg13331200	CV2
cg13358636	CV2	X
cg13378934	CV2	X
cg13448605	CV2	X
cg13448753	CV2	X
cg13460643	CV2
cg13464915	CV2	X
cg13472192	CV2	X
cg13478228	CV2
cg13514230	CV2	X
cg13539545	CV2
cg13582816	CV2	X
cg13632816	CV2	X
cg13633270	Fano
cg13654588	Fano
cg13665684	NA
cg13672300	CV2	X
cg13683374	NA
cg13755795	NA
cg13786089	CV2	X
cg13790576	CV2
cg13791254	CV2	X
cg13803688	CV2	X
cg13895765	CV2	X
cg13917662	CV2	X
cg13927769	CV2
cg13964092	CV2
cg13999458	CV2
cg14013195	CV2
cg14016177	Fano
cg14051544	CV2
cg14080967	NA
cg14102128	CV2
cg14155416	CV2	X
cg14209784	NA
cg14255824	NA
cg14265823	CV2	X
cg14306451	CV2	X
cg14317285	CV2	X
cg14335275	CV2
cg14338425	CV2	X
cg14347199	CV2	X
cg14348397	CV2
cg14361627	Fano
cg14451382	CV2	X
cg14473102	CV2
cg14511038	CV2
cg14566959	CV2
cg14620572	Fano
cg14631386	CV2	X
cg14658067	CV2	X
cg14676407	CV2	X
cg14692377	Fano
cg14730445	CV2
cg14750948	CV2	X
cg14754787	CV2	X
cg14757228	CV2	X
cg14780632	CV2	X
cg14829814	CV2	X
cg14836602	CV2	X
cg14866863	CV2	X
cg14871932	CV2	X
cg14907769	CV2	X
cg14912644	CV2	X
cg14934413	CV2	X
cg14941291	CV2	X
cg14997413	CV2	X
cg15027300	CV2
cg15061530	CV2	X
cg15124757	CV2	X
cg15149655	CV2	X
cg15186181	CV2	X
cg15222899	CV2	X
cg15243034	CV2	X
cg15382538	CV2	X
cg15428435	CV2
cg15440688	CV2	X
cg15448975	Fano
cg15485728	CV2	X
cg15529692	CV2	X
cg15543566	CV2	X
cg15557036	CV2	X
cg15562220	CV2
cg15611413	CV2	X
cg15639592	Fano
cg15653173	CV2	X
cg15707833	CV2
cg15728256	Fano	XX
cg15736994	NA
cg15742737	CV2
cg15789607	CV2	X
cg15818307	CV2	X
cg15825321	CV2
cg15843567	CV2	X
cg15858239	CV2
cg15873149	CV2	X
cg15873320	CV2
cg15912800	CV2	X
cg15916399	CV2	X
cg15957055	CV2	X
cg16015423	CV2
cg16015712	CV2	X
cg16043357	CV2	X
cg16082401	CV2	X
cg16086620	CV2	X
cg16208357	CV2	X
cg16248329	CV2
cg16264705	CV2	X
cg16269733	CV2	X
cg16318053	CV2	X
cg16339238	CV2
cg16361302	CV2	X
cg16391955	CV2	X
cg16404157	CV2	X
cg16425038	CV2	X
cg16458153	CV2	X
cg16477091	CV2	X
cg16494192	CV2	X
cg16541931	CV2	X
cg16560711	CV2	X
cg16590794	CV2	X
cg16654911	CV2	X
cg16703956	CV2	X
cg16793866	CV2	X
cg16804284	CV2
cg16822939	CV2	X
cg16823083	CV2	X
cg16832267	NA
cg16848524	CV2	X
cg16924616	Fano
cg16932827	NA
cg16933181	CV2	X
cg16949120	CV2	X
cg16969368	CV2	X
cg17039236	CV2	X
cg17132421	CV2
cg17148976	Fano	XX
cg17154315	CV2	X
cg17161250	CV2	X
cg17161718	Fano
cg17163168	Fano	XX
cg17173767	Fano
cg17176573	CV2
cg17190891	CV2	X
cg17213402	CV2	X
cg17227967	CV2	X
cg17280346	CV2
cg17302155	CV2
cg17437939	CV2	X
cg17445145	Fano
cg17457560	CV2	X
cg17463745	CV2
cg17484671	CV2	X
cg17496659	CV2
cg17573292	CV2	X
cg17619311	CV2
cg17688525	CV2	X
cg17737621	CV2	X
cg17737681	CV2	X
cg17774559	CV2	X
cg17783401	CV2	X
cg17804348	Fano
cg17861230	CV2
cg17916490	CV2	X
cg17928584	CV2
cg17955729	CV2	X
cg17977409	CV2	X
cg18044383	Fano	XX
cg18064714	Fano
cg18097532	CV2	X
cg18104012	CV2	X
cg18104919	CV2	X
cg18136932	CV2
cg18147485	NA
cg18150439	CV2	X
cg18156204	NA
cg18160402	CV2
cg18183163	CV2
cg18184411	CV2	X
cg18235050	CV2	X
cg18235734	CV2	X
cg18239753	CV2	X
cg18240400	CV2	X
cg18247055	CV2
cg18276638	CV2	X
cg18297196	CV2
cg18315963	CV2	X
cg18322569	CV2	X
cg18336674	CV2	X
cg18344652	CV2
cg18406033	CV2	X
cg18427465	CV2
cg18468088	Fano
cg18468354	CV2	X
cg18517195	CV2	X
cg18556676	Fano
cg18556834	CV2
cg18642503	CV2
cg18652900	CV2
cg18663063	CV2
cg18667659	CV2	X
cg18710784	CV2
cg18770350	CV2	X
cg18780257	CV2	X
cg18794839	CV2	X
cg18826637	CV2	X
cg18887458	CV2
cg18902090	Fano
cg18932726	CV2
cg18952796	CV2
cg18961681	CV2	X
cg18987410	CV2
cg19029181	Fano
cg19079194	CV2	X
cg19098763	CV2	X
cg19162158	CV2	X
cg19275261	CV2
cg19295951	CV2	X
cg19346645	CV2	X
cg19355087	CV2	X
cg19485202	CV2	X
cg19500607	CV2	X
cg19505546	CV2	X
cg19507068	CV2
cg19510626	NA
cg19536810	CV2	X
cg19542816	CV2	X
cg19554389	CV2	X
cg19619405	CV2	X
cg19656282	CV2	X
cg19670290	CV2
cg19744908	CV2	X
cg19761848	CV2
cg19766441	CV2	X
cg19792599	CV2	X
cg19796981	CV2	X
cg19804605	CV2	X
cg19806642	CV2	X
cg19885761	CV2	X
cg19922137	CV2
cg19965221	CV2	X
cg19989295	CV2	X
cg20106459	CV2	X
cg20119148	CV2	X
cg20139706	CV2
cg20219381	Fano	XX
cg20249566	CV2
cg20286236	CV2
cg20289688	CV2	X
cg20340302	CV2
cg20370678	Fano
cg20426994	CV2	X
cg20434926	CV2	X
cg20442599	CV2	X
cg20478129	CV2	X
cg20591472	Fano
cg20611911	CV2	X
cg20661138	CV2	X
cg20676716	CV2	X
cg20717123	CV2	X
cg20720059	CV2	X
cg20723355	CV2	X
cg20787173	CV2
cg20809087	CV2	X
cg20809378	CV2	X
cg20865323	CV2
cg20927661	CV2	X
cg20937139	CV2	X
cg20985755	CV2	X
cg21133153	CV2
cg21159778	CV2	X
cg21172540	CV2	X
cg21270860	CV2	X
cg21402921	CV2	X
cg21415530	CV2	X
cg21496658	CV2	X
cg21512644	CV2
cg21549299	CV2
cg21563471	NA
cg21567504	Fano
cg21623566	CV2	X
cg21638161	CV2	X
cg21647227	CV2	X
cg21671806	CV2	X
cg21700772	NA
cg21709871	CV2	X
cg21801378	CV2	X
cg21816330	CV2	X
cg21834207	Fano
cg21858380	CV2	X
cg21878650	CV2
cg21884231	CV2	X
cg21895526	CV2	X
cg21896766	CV2	X
cg21899500	CV2
cg22010052	CV2	X
cg22043168	CV2	X
cg22108374	Fano
cg22112832	CV2	X
cg22197050	CV2	X
cg22221831	CV2
cg22225886	CV2	X
cg22231400	CV2	X
cg22265644	CV2	X
cg22280038	CV2
cg22282410	Fano
cg22305167	CV2	X
cg22320365	CV2	X
cg22418909	CV2	X
cg22558303	CV2	X
cg22579265	CV2	X
cg22620090	CV2	X
cg22650617	CV2	X
cg22665692	CV2
cg22680204	CV2	X
cg22682811	CV2	X
cg22702328	CV2
cg22705959	CV2	X
cg22706610	CV2	X
cg22707529	CV2
cg22762215	CV2	X
cg22788465	NA
cg22796507	CV2	X
cg22809047	Fano
cg22869726	CV2	X
cg22943590	CV2	X
cg23016129	CV2	X
cg23026864	CV2	X
cg23049291	CV2	X
cg23057648	CV2
cg23075337	CV2
cg23093589	CV2	X
cg23130131	CV2	X
cg23174607	Fano
cg23211240	CV2	X
cg23244910	CV2
cg23256579	NA
cg23267759	CV2	X
cg23294090	CV2	X
cg23322933	CV2	X
cg23331421	CV2	X
cg23341182	NA
cg23348270	CV2	X
cg23420260	CV2	X
cg23534245	NA
cg23538901	CV2
cg23546474	CV2	X
cg23606718	Fano
cg23637494	CV2	X
cg23649708	CV2	X
cg23665778	CV2
cg23695504	CV2	X
cg23729107	CV2
cg23744638	CV2
cg23805357	CV2	X
cg23833452	CV2	X
cg23839136	CV2	X
cg23847109	CV2
cg23847712	Fano	XX
cg23881278	CV2	X
cg23906738	CV2	X
cg23944251	CV2
cg23995914	CV2	X
cg24109612	CV2	X
cg24120841	CV2	X
cg24133115	CV2	X
cg24151352	CV2	X
cg24190603	CV2	X
cg24201034	CV2	X
cg24222995	CV2	X
cg24224020	CV2	X
cg24239148	CV2
cg24275315	CV2	X
cg24306982	CV2	X
cg24319902	CV2	X
cg24350475	CV2	X
cg24395452	CV2	X
cg24410535	CV2	X
cg24415208	Fano
cg24446071	CV2	X
cg24488891	CV2	X
cg24613080	CV2	X
cg24619378	CV2	X
cg24628744	CV2
cg24633978	Fano	XX
cg24645214	CV2	X
cg24662698	CV2	X
cg24665290	NA
cg24682036	CV2	X
cg24683414	CV2
cg24690071	CV2	X
cg24698655	Fano
cg24719005	CV2	X
cg24719321	CV2	X
cg24809973	CV2
cg24843380	CV2	X
cg24851854	CV2	X
cg24853724	CV2	X
cg24863335	CV2	X
cg24880056	CV2	X
cg24880701	CV2	X
cg24891133	CV2	X
cg24909548	Fano
cg24933645	CV2	X
cg24937747	CV2	X
cg25051529	CV2
cg25084878	CV2	X
cg25236230	CV2	X
cg25250358	CV2	X
cg25260137	CV2	X
cg25286333	CV2
cg25302957	CV2	X
cg25308508	CV2	X
cg25334393	CV2	X
cg25345178	CV2	X
cg25352836	CV2	X
cg25403721	CV2	X
cg25410668	Fano
cg25439496	CV2	X
cg25439632	CV2
cg25461801	CV2	X
cg25478614	CV2	X
cg25547580	CV2
cg25557432	CV2
cg25557835	CV2	X
cg25570278	CV2	X
cg25571189	CV2
cg25584930	Fano
cg25590826	CV2
cg25649641	CV2	X
cg25657713	CV2	X
cg25694915	NA
cg25739875	CV2	X
cg25773262	Fano
cg25920406	CV2	X
cg25939742	CV2	X
cg25942450	CV2
cg25984671	CV2	X
cg25998745	CV2
cg26115633	CV2	X
cg26118906	CV2	X
cg26128092	CV2	X
cg26130488	CV2	X
cg26157385	CV2	X
cg26158279	Fano
cg26195356	CV2	X
cg26220018	NA
cg26252281	CV2	X
cg26304237	Fano	XX
cg26307359	CV2
cg26325335	CV2
cg26345105	CV2	X
cg26354128	CV2	X
cg26355573	CV2	X
cg26357587	CV2
cg26370729	CV2	X
cg26388816	CV2	X
cg26422161	CV2	X
cg26465391	CV2	X
cg26554592	CV2	X
cg26557693	Fano
cg26609631	CV2	X
cg26649384	CV2	X
cg26669806	CV2
cg26675654	CV2
cg26813646	CV2	X
cg26814075	CV2
cg26885220	CV2	X
cg26935102	CV2	X
cg26953640	CV2	X
cg26967100	CV2	X
cg27003782	CV2
cg27009703	CV2
cg27049766	CV2	X
cg27050153	Fano
cg27052113	CV2	X
cg27062795	CV2	X
cg27067781	CV2	X
cg27072996	CV2
cg27076454	CV2
cg27096144	CV2
cg27100990	CV2	X
cg27130665	CV2	X
cg27223047	CV2	X
cg27252164	Fano
cg27252696	CV2	X
cg27254482	CV2	X
cg27302539	CV2	X
cg27320127	Fano
cg27344587	CV2	X
cg27360326	CV2
cg27361370	CV2	X
cg27392792	Fano	XX
cg27526665	CV2	X
cg27658304	CV2	X
ch.14.1488981R	CV2
