## Supplementary File 13 for "Disentangling age-dependent DNA methylation: deterministic, stochastic, and nonlinear"

### Sheet: nonlinear males
name_cpg	isIntersect
cg00329615	X
cg12934382	X
cg23256579	X
cg16762684
cg25533247	X
cg22796704	X
cg21184711	X
cg20816447	X
cg00573770	X
cg04295144	X
cg07211259	X
cg05404236	X
cg20665157	X
cg04453050	X
cg23186333
cg23950157	X
cg26608718	X
cg22768222	X
cg02402091	X
cg01243823	X
cg23510764	X
cg20222376	X
ch.2.30415474F
cg04885881	X
cg18445088	X
cg16193278
cg19848940	X
cg05207048	X
cg14058848	X
cg18310639	X
cg24497732	X
cg06247837	X
cg00791074	X
cg27615582	X
cg05412028
cg23368715	X
cg14507845	X
cg07568841	X
cg22242842
cg12634306	X
cg22737154	X
cg22805381	X
cg14359680
cg18660898
cg27232482	X
cg21325715	X
cg01970336
cg17621438	X
cg01020263	X
cg13420364	X
cg23119026	X
cg09624551	X
cg10986043
cg07739179	X
cg03530962
cg10604476	X
cg21899500	X
ch.15.67797584R
cg00303541	X
cg10684486
cg20306574	X
cg20149168	X
cg24871743	X
cg05091997
cg03025830	X
cg03147185	X
cg01692968	X
cg13300273
cg04308040	X
cg26883251
cg09692396	X
cg00764612	X
cg21791017	X
cg11331344
cg10874644
cg12962542	X
cg24768561	X
cg20116935
cg16737749
cg18708252
cg07267600
cg15931839
cg13607323
cg21301148
cg00911794	X
cg18647570
cg08822075
cg17139392	X
cg17971578
cg16649298	X
cg23665568
cg01511567
cg14646983
cg04105923
cg00524443	X
cg18079948
cg15011409	X
cg22910295
cg26290219	X
cg21878650	X
cg09087961	X
cg19724470	X
cg19318393	X
cg20272935	X
cg10650821
cg07202479
cg05175318	X
cg07125243
cg01072942
cg24512093	X
cg17501210
cg21393163
cg10243322	X
cg11014740
cg06682024	X
cg00982799
cg05609159
cg15298486
cg01910639
cg26628907	X
cg03991512
cg16540789
cg00465277	X
cg09646173
cg17526229	X
cg01438090
cg19050940
cg17465752	X
cg05463027
cg10288525
cg22675801	X
cg04583842
cg16358867
cg20348746
cg05899984
cg05191655
cg04055490	X
cg00076555	X
cg18631996	X
cg02420617
cg04908588
cg03743982
cg13895343
cg21213853
cg03037030
cg10512376
cg06599169
cg18404041
cg06131936	X
cg03677924
cg10891482
cg07195224
cg25320169
cg26129669
cg19421584	X
cg18502099
cg03396664
cg11231631	X
cg05344066
cg12696328	X
cg22659676	X
cg01220680	X
cg26381313
cg15393490	X
cg09558425
cg15246619
cg21563471	X
cg27035734
cg20153322
cg09644065
cg15691862	X
cg18490846
cg23699918
cg00524374
cg23933216
cg26669717
cg15892784	X
cg06638795	X
cg11521325
cg26048025	X
cg19442493
cg21692620	X
cg09118625
cg18062721
cg18091264
cg23006040
cg01538166
cg19297427
cg02488934
cg23752752	X
cg02082887
cg19499581
cg25395188
cg01032675	X
cg25693132
cg22820188
cg20456243	X
cg11314684
cg15711521
cg06197966
cg01644741
cg04611437	X
cg02347984
cg09676013	X
cg06401614
cg14625154
cg06956052
cg02721902
cg03085549
cg03579624
cg04204669
cg07855319
cg01883408
cg00337440
cg11891925
cg19927816	X
cg02986451
cg16601359
cg06084210
cg17588800
cg02691360
cg07744912
cg04089332
cg27553955
cg07547765
cg16139785
cg01875106
cg17929770	X
cg03190219	X
cg04920630
cg07441143
cg27038676
cg10772185
cg00455467
cg14513071
cg19878479	X
cg16293569
cg12960696
cg13388731
cg10089801	X
cg15484033
cg07197831
cg12419932
cg03607573
cg18308516	X
cg08756121	X
cg19673176
cg13357714
cg21126506
cg04584103	X
cg27093871
cg03890988
cg27470213
cg23719877
cg09226262	X

### Sheet: nonlinear females
name_cpg	isIntersect
cg00329615	X
cg12934382	X
cg16762684
cg00664406
cg05404236	X
cg00573770	X
cg04453050	X
cg18215449	X
cg21184711	X
cg26685941	X
cg10835286	X
cg11204212	X
cg23186333	X
cg04295144	X
cg00602811	X
cg00753885	X
cg19991948	X
cg22730004	X
cg24497732	X
cg01410876	X
cg20665157	X
cg17621438	X
cg00764612	X
cg06247837	X
cg21139312
cg25413977	X
cg05207048	X
cg07850154	X
cg23510764	X
cg07715777	X
cg00303541	X
cg02030542	X
cg07698783	X
cg10986043	X
cg03147185	X
cg15102821	X
cg21333674	X
cg06010459	X
cg01020263	X
cg10684486	X
cg22768222	X
cg07739179	X
cg03025830	X
cg12634306	X
cg26048025	X
cg05339415	X
cg18079948	X
cg19318393	X
cg05412028
cg15393490	X
cg11847992	X
cg21899500	X
cg22242842
cg18660898
cg03047995
cg08877357	X
cg23627828	X
cg05368740	X
cg16742481
cg20306574
cg15548613	X
cg14577707	X
cg21213853
cg00327072
cg10077239
cg01282174	X
cg13385220	X
cg14428590	X
cg23665568
cg13558754	X
cg14583999	X
cg03703356
cg19848940	X
cg15246619
cg13021857
cg20348746
cg08046044
cg17190891	X
cg21863110
cg13895343
cg01459453
cg10604476
cg05609159
cg22078805	X
cg15150970
cg11231631	X
cg12103569
cg23115387
cg03593823	X
cg16080125	X
cg24707573	X
cg19935040	X
cg05446322
cg14625154
cg03184588
cg12962542	X
cg16358867
