## Supplementary File 14 for "Disentangling age-dependent DNA methylation: deterministic, stochastic, and nonlinear"

### Sheet: nonlinear males (residuals)
name_cpg	isIntersect
cg00329615	X
cg26685941
cg12934382	X
cg08262002
cg21184711	X
cg00602811
cg00573770	X
cg22796704	X
cg25533247	X
cg11741201
cg23256579	X
cg00664406
cg13420364	X
cg18933331
cg17526229	X
cg03725309
cg01557798
cg05404236	X
cg18471993
cg23331484
cg00764612	X
cg02286081
cg20665157	X
cg17953764
cg04295144	X
cg20906291
cg18738190
cg01047555
cg23950157	X
cg18445088	X
cg04742397
cg04453050	X
cg10266211
cg12852499
cg22438763
cg20816447	X
cg08886823
cg18310639	X
cg20222376	X
cg10089801	X
cg25278941
cg22737154	X
cg23510764	X
cg00911794	X
cg25413977
cg04813880
cg03771840
cg12939283
cg07211259	X
cg17840719
cg25788549
cg18631996	X
cg18729298
cg18150280
cg06638795	X
cg17621438	X
cg09887059
cg26628907	X
cg13591783
cg07568841	X
cg02402091	X
cg24497732	X
cg03599078
cg01692968	X
cg22768222	X
cg18329187
cg05931439
cg26048025	X
cg17429236
cg03025830	X
cg05923226
cg03147185	X
cg16768018
cg19848940	X
cg01460436
cg01243823	X
cg12261451
cg06682024	X
cg00020474
cg19318393	X
cg01410876
cg22707529
cg21325715	X
cg19927816	X
cg11642106
cg14973055
cg25773262
cg09017434
cg11574975
cg06226630
cg16080125
cg22169990
cg07850154
cg03215181
cg11884933
cg14042143
cg14058848	X
cg12962542	X
cg01220680	X
cg12079303
cg26608718	X
cg05339415
cg09572125
cg26050864
cg06247837	X
cg20697025
cg10852154
cg17929770	X
cg24679890
cg07739179	X
cg17465752	X
cg22947000
cg15439862
cg03190219	X
cg24628744
cg05207048	X
cg16649298	X
cg15892784	X
cg22855933
cg11358945
cg14384158
cg21878650	X
cg15335436
cg08756121	X
cg15809217
cg09287629
cg08438435
cg18087306
cg18297196
cg22659676	X
cg10599444
cg08537367
cg10477621
cg04885881	X
cg27262041
cg23920642
cg09226262	X
cg12696328	X
cg00620733
cg00565688
cg09706122
cg26875805
cg14822490
cg03972466
cg17108629
cg22033586
cg18450254
cg22277154
cg22675801	X
cg12634306	X
cg02780919
cg25537993
cg17518710
cg23732483
cg13637654
cg19563510
cg22805381	X
cg14639163
cg21887193
cg16993754
cg04308040	X
cg26290219	X
cg16043357
cg20813374
cg01278873
cg01568784
cg14507845	X
cg01032675	X
cg16776065
cg22901840
cg08696931
cg00303541	X
cg08541155
cg22730004
cg09397246
cg10941566
cg23883696
cg20149168	X
cg03043157
cg24136205
cg08415592
cg04726013
cg14753356
cg05694021
cg05368740
cg03697308
cg20456243	X
cg01020263	X
cg17603689
cg15309361
cg11231631	X
cg05134945
cg05616969
cg03593823
cg07314829
cg21899500	X
cg19713460
cg12153755
cg08638320
cg00448707
cg09656389
cg23368715	X
cg10604476	X
cg11076306
cg26333652
cg18919097
cg03853208
cg15034393
cg00154357
cg23008562
cg12590902
cg26095658
cg15455864
cg18395636
cg14564351
cg16009734
cg00791074	X
cg14130459
cg06131936	X
cg13790576
cg07377422
cg05029822
cg11482794
cg18810664
cg27232482	X
cg03047995
cg26268277
cg09143195
cg13021857
cg26106778
cg21399832
cg07894352
cg09464466
cg00144180
cg22078805
cg19796532
cg20865323
cg21863110
cg04425624
cg17139392	X
cg05175318	X
cg07388493
cg08885800
cg20019985
cg19678828
cg15393490	X
cg19421584	X
cg15514380
cg04055490	X
cg10603275
cg09159022
cg08553327
cg06970884
cg05200037
cg13561879
cg10132208
cg15742737
cg03461110
cg13974632
cg23119026	X
cg01649334
cg23873669
cg03650189
cg24871743	X
cg03365733
cg19769182
cg27367170
cg10336131
cg08146323
cg24968721
cg00688962
cg08690859
cg25439632
cg06810647
cg14699728
cg10424974
cg17215278
cg23752752	X
cg03996822
cg22374057
cg12060422
cg09278098
cg05884870
cg09767822
cg15011409	X
cg08288811
cg05058167
cg08632810
cg13732865
cg21791017	X
cg24768561	X
cg02872426
cg10588962
cg04588380
cg04624110
cg10702770
cg07249730
cg23213230
cg20272935	X
cg20306574	X
cg16983588
cg17455261
cg15209808
cg00298324
cg10524576
cg08946713
cg08750504
cg20705321
cg04188862
cg09087961	X
cg02746381
cg09048251
cg12899747
cg05370101
cg19935040
cg12029804
cg21790851
cg16686396
cg09624551	X
cg14577707
cg27615582	X
cg00214791
cg21692620	X
cg22143698
cg24512093	X
cg22221831
cg10243322	X
cg10836392
cg00465277	X
cg15027300
cg06383163
cg09907509
cg22694818
cg12674357
cg04611437	X
cg18308516	X
cg10084644
cg09866569
cg11707219
cg10771480
cg09692396	X
cg20065463
cg18301583
cg20779964
cg07671776
cg01915791
cg25203916
cg10050661
ch.14.1488981R
cg16519487
cg14776578
cg09676013	X
cg18194945
cg00029246
cg12085570
cg15913671
cg06861426
cg15414930
cg06648759
cg15691862	X
cg05469614
cg19497451
cg19724470	X
cg21333674
cg17370163
cg23124451
cg20596329
cg03485669
cg13434842
cg27391267
cg00076555	X
cg12894649
cg19947104
cg03405909
cg20300175
cg18084609
cg16554164
cg20746795
cg22133973
cg11375458
cg11379081
cg09469566
cg05937737
cg21563471	X
cg08810238
cg07968770
cg00524443	X
cg04200607
cg23668184
cg11201447
cg25771013
cg18912728
cg19878479	X
cg04584103	X
cg17190891
cg07535928
cg16755500
cg16744741
cg22265644
cg22713900

### Sheet: nonlinear females (residuals)
name_cpg	isIntersect
cg00329615	X
cg07082267
cg18933331
cg12934382	X
cg22796704
cg11649376
cg00602811	X
cg08262002
cg00573770	X
cg05308819
cg26685941	X
cg16054275
cg19671120
cg23331484
cg18064714
cg06874016
cg05404236	X
cg14973055
cg17457912
cg02662828
cg11460727
cg10827488
cg23746497
cg14042143
cg00764612	X
cg07850154	X
cg07191657
cg18338984
cg25413977	X
cg18215449	X
cg25533247
cg17372101
cg02286081
cg09310092
cg18310639
cg17621438	X
cg25256723
cg04604946
cg21184711	X
cg12899747
cg01243823
cg17953764
cg14583999	X
cg19991948	X
cg03431918
cg03555227
cg11741201
cg18738190
cg16604658
cg20249566
cg04885881
cg23621097
cg16919569
cg17526229
cg04453050	X
cg10835286	X
cg13300273
cg06247837	X
cg18329187
cg25788549
cg16960758
cg03190219
cg06638795
cg13066481
cg23186333	X
cg04813880
cg23510764	X
cg24497732	X
cg15296767
cg19784428
cg24125828
cg26808747
cg02030542	X
cg03771840
cg16080125	X
cg02085953
cg20665157	X
cg01557798
cg17465752
cg27367526
cg18993949
cg19927816
cg00020474
cg20116935
cg10242160
cg11204212	X
cg01410876	X
cg16313758
cg22730004	X
cg22737154
cg17429236
cg21301148
cg24122498
cg05207048	X
cg05931439
cg13135455
cg04427498
cg10266211
cg08553327
cg01047555
cg07125243
cg04742397
cg14473924
cg01220680
cg24892069
cg20816447
cg03758021
cg06881421
cg18631996
cg07739179	X
cg04295144	X
cg03147185	X
cg27232482
cg18450254
cg26316599
cg23320649
cg06682024
cg26048025	X
cg26628907
cg04308040
cg10941566
cg14646983
cg17929770
cg13420364
cg22169990
cg19318393	X
cg13407975
cg09287629
cg02729030
cg26333652
cg17555373
cg16765088
cg26543112
cg03735592
cg01282174	X
cg13558754	X
cg14058848
cg22277154
cg19413066
cg00753885	X
cg15102821	X
cg06878361
cg25439632
cg26290219
cg08141424
cg15894389
cg20697025
cg17168836
cg11201710
cg25203481
cg07101980
cg07698783	X
cg02281167
cg15504461
cg15393490	X
cg26847866
cg16419354
cg06911110
cg04228468
cg10659886
cg10336131
cg10986043	X
cg19908812
cg16686396
cg15711521
cg26200580
cg25278941
cg14564351
cg07715777	X
cg04229059
cg22438763
cg03677924
cg07314829
cg19563510
cg21333674	X
cg05200037
cg10076902
cg11884933
cg04424621
cg09397246
cg14822490
cg08696931
cg22108563
cg08756121
cg12033216
cg26122963
cg22788465
cg03025830	X
cg04425624
cg22855933
cg12685846
cg18044383
cg04105923
cg14428590	X
cg24628744
cg04965050
cg19408882
cg12261451
cg25818109
cg05339415	X
cg11358945
cg08468401
cg23124451
cg02867102
cg14609289
cg13861180
cg26008365
cg26608718
cg10277912
cg17139392
cg13319938
cg25268718
cg07219494
cg21325715
cg24712501
cg16983588
cg21878650
cg13835114
cg04275027
cg11254700
cg20188739
cg00533891
cg22675801
cg16776065
cg10052840
cg05134945
cg26055950
cg22768222	X
cg06914505
cg11518509
cg17101285
cg19848940	X
cg14039301
cg23119026
cg24679890
cg15809217
cg19716238
cg14857193
cg24627299
cg08619515
cg18919097
cg09226262
cg18337222
cg11231631	X
cg07094915
cg15452970
cg05405914
cg07377422
cg24512093
cg21524899
cg00286125
cg17007640
cg18729298
cg09124496
cg01315916
cg17928286
cg06131936
cg21838979
cg19769182
cg11847992	X
cg24952158
cg03215181
cg18810664
cg10805721
cg04588380
cg03447556
cg21700772
cg17163168
cg22033586
cg12634306	X
cg18079948	X
cg05156137
cg16993754
cg16501237
cg12577320
cg21887193
cg07296256
cg04861640
cg10608615
cg16201146
cg10172783
cg06564388
cg16604233
cg08641579
cg03593823	X
cg08537367
cg18395636
cg20779964
cg04913979
cg00873351
cg08956463
cg16024891
cg18297196
cg01692968
cg08957484
cg05694021
cg17214023
cg04503319
cg02361903
cg25537993
cg10132208
cg20596329
cg03890691
cg18887458
cg17772171
cg15548613	X
cg10684486	X
cg19814981
cg21586223
cg13020518
cg13767625
cg00303541	X
cg02420617
cg00779065
cg22107533
cg06010459	X
cg10679301
cg01020263	X
cg17518710
cg09628962
cg11909748
cg14669379
cg09797337
cg12962542	X
cg06810647
cg10613706
cg00653847
cg25918821
cg19724470
cg07811198
cg01306563
cg20102280
cg09141965
cg14639163
cg04204669
cg13434842
cg01671681
cg12421755
cg11076306
cg26268145
cg00465277
cg06556702
cg19713460
cg26373518
cg14509403
cg11429292
cg12103475
cg17478979
cg23627828	X
cg00178249
cg16737749
cg01664864
cg13385220	X
cg01141413
cg06293108
cg20664247
cg08877357	X
cg09884851
cg23304647
cg24433287
cg12452298
cg08495827
cg13210467
cg02412346
cg06619077
cg23161218
cg13072943
cg17455261
cg10001186
cg00947744
cg20456243
cg18194945
cg00891995
cg22379463
cg05441854
cg14829814
cg06197616
cg11463271
cg20705321
cg00524443
ch.14.1488981R
cg14898223
cg12060422
cg16540789
cg10874644
cg07329360
cg08512167
cg05439368
cg19335412
cg08888956
cg09048251
cg07127410
cg00481644
cg09143195
cg04726013
cg13944685
cg00582628
cg20222376
cg26345105
cg03901431
cg04738109
cg01506917
cg02780919
cg14577707	X
cg16373526
cg17093466
cg26883251
cg01806921
cg02639359
cg06648759
cg13421412
cg09767822
cg00489401
cg04632997
cg21856067
cg07967679
cg10665321
cg11611097
cg11723801
cg08558886
cg04052934
cg05368740	X
cg14062119
cg15931839
cg11145160
cg02506717
cg05207637
cg16385335
cg05469614
cg27367170
cg02907098
cg20065463
cg19811148
cg16001165
cg11587191
cg04381957
cg13546414
cg23436584
cg06526721
cg03585912
cg11183072
cg20738500
cg10904109
cg25998745
cg22225886
cg13494087
cg21563471
cg17774559
cg13278478
cg14255824
cg27113015
cg15428435
cg22078805	X
cg02473540
cg16171137
cg19935040	X
cg03530962
cg09999977
cg10577534
cg14535980
cg13357714
cg22707529
cg01820962
cg04188862
cg26770907
cg11269599
cg12423733
cg04702940
cg09877744
cg11322797
cg09159022
cg04860291
cg18308516
cg10601940
cg01649334
cg17966560
cg15736127
cg08878177
cg11291313
cg04859466
cg06445016
cg03405909
cg20536364
cg23694492
cg20370678
cg08541155
cg15112910
cg10860819
cg17190891	X
cg24707573	X
cg12153755
cg20012537
cg19796532
cg05724065
cg21899500	X
cg05726661
cg05650846
cg13834623
cg13278353
cg04637478
cg06708634
cg03972466
cg01205831
cg06226630
cg15696906
cg26513304
cg26879581
cg27391267
cg09791504
cg01434649
cg27231068
cg16615829
cg13501527
cg10696191
cg09251429
cg20170989
